# Kinship and genetic variation in aquarium-spawned *Acropora hyacinthus* corals

**DOI:** 10.1101/2022.10.18.512587

**Authors:** Elora H. López-Nandam, Cheyenne Y. Payne, J. Charles Delbeek, Freeland Dunker, Lana Krol, Lisa Larkin, Kylie Lev, Richard Ross, Ryan Schaeffer, Steven Yong, Rebecca Albright

## Abstract

Recent scientific advances in *ex situ* system design and operation make it possible to complete gametogenic cycles of broadcast spawning corals. Breeding corals in aquaria are critical advances for population management, particularly genetic rescue and assisted gene flow efforts. Genetic rescue projects for corals are already underway to bring threatened species into *ex situ* culture and propagation, thereby preserving standing genetic variation. However, while breeding corals is increasingly feasible, the consequences of the aquarium environment on the genetic and phenotypic composition of coral populations is not yet known. The aquarium environment may in itself be a selective pressure on corals, but it also presents relaxed selective pressure in other respects. In 2019 and 2020, gravid *Acropora hyacinthus* coral colonies were collected from Palauan reefs and shipped to the California Academy of Sciences (CAS) in San Francisco. In both years, gametes were batch-fertilized to produce larvae that were then settled and reared to recruits. As of April 2021, when they were sampled for sequencing, 23 corals produced at CAS in 2019 and 16 corals produced at CAS in 2020 had survived for two years and one year, respectively. We sequenced the full genomes of the 39 offspring corals and their 15 potential parents to a median 26x depth of coverage. We find clear differential parentage, with some parents producing the vast majority of offspring, while the majority of parents produced no surviving offspring. After scanning 12.9 million single nucleotide polymorphisms (SNPs), we found 887 SNPs that may be under selection in the aquarium environment, and we identified the genes and pathways these SNPs may affect. We present recommendations for preserving standing genetic variation in aquarium-bred corals based on the results of this pilot project.
