## Supplemental Tables for "Kinship and genetic variation in aquarium-spawned *Acropora hyacinthus* corals": SuppTable1_sampledata.xlsx

### Sheet: Sheet1
SampleName	ReadsMapped	ReadsUnmapped	PercentMapped	Spawner_or_Offspring	TissueExtracted	Year_Spawned	Date_collected	Date_sequenced
CA2019-10	80147385	15716087	83.6058	offspring	polyps	2019	April 2021	July 2021
CA2019-11	78411509	16188331	82.8876	offspring	polyps	2019	April 2021	July 2021
CA2019-12	101103677	14200470	87.6843	offspring	polyps	2019	April 2021	July 2021
CA2019-13	95133306	18318869	83.8532	offspring	polyps	2019	April 2021	July 2021
CA2019-14	103378325	26757153	79.439	offspring	polyps	2019	April 2021	July 2021
CA2019-15	82269255	19398941	80.9194	offspring	polyps	2019	April 2021	July 2021
CA2019-16	80646954	17207519	82.4152	offspring	polyps	2019	April 2021	July 2021
CA2019-17	88937972	14681974	85.8309	offspring	polyps	2019	April 2021	July 2021
CA2019-18	85679615	17182821	83.2953	offspring	polyps	2019	April 2021	July 2021
CA2019-19	89054110	19801620	81.8093	offspring	polyps	2019	April 2021	July 2021
CA2019-1	91337817	14032002	86.6831	offspring	polyps	2019	April 2021	July 2021
CA2019-20	85996042	16238007	84.1168	offspring	polyps	2019	April 2021	July 2021
CA2019-21	104446911	11445434	90.1241	offspring	polyps	2019	April 2021	July 2021
CA2019-22	93340855	13839310	87.0878	offspring	polyps	2019	April 2021	July 2021
CA2019-24	95681551	14511772	86.8306	offspring	polyps	2019	April 2021	July 2021
CA2019-2	81484799	13927069	85.4032	offspring	polyps	2019	April 2021	July 2021
CA2019-3	73209891	16357461	81.7373	offspring	polyps	2019	April 2021	July 2021
CA2019-4	82876528	12103264	87.257	offspring	polyps	2019	April 2021	July 2021
CA2019-5	77579340	13490981	85.1862	offspring	polyps	2019	April 2021	July 2021
CA2019-6	81068873	23298240	77.6766	offspring	polyps	2019	April 2021	July 2021
CA2019-7	77556960	21686139	78.1485	offspring	polyps	2019	April 2021	July 2021
CA2019-8	88302997	18985979	82.3039	offspring	polyps	2019	April 2021	July 2021
CA2019-9	92306383	9850871	90.3571	offspring	polyps	2019	April 2021	July 2021
CA2020-10	87077825	6623892	92.9309	offspring	polyps	2020	April 2021	July 2021
CA2020-1	90203785	19842916	81.9686	offspring	polyps	2020	April 2021	July 2021
CA2020-2	104155724	12003230	89.6665	offspring	polyps	2020	April 2021	July 2021
CA2020-4	79201962	22012266	78.2518	offspring	polyps	2020	April 2021	July 2021
CA2020-5	81259988	26757774	75.2284	offspring	polyps	2020	April 2021	July 2021
CA2020-6	95132697	16386276	85.3063	offspring	polyps	2020	April 2021	July 2021
CA2020-7_1	87602142	8325500	91.3211	offspring	polyps	2020	April 2021	July 2021
CA2020-8_1	89357801	23199840	79.3885	offspring	polyps	2020	April 2021	July 2021
CA2020-9	96104588	8210030	92.1295	offspring	polyps	2020	April 2021	July 2021
CA57	80873975	23348592	77.5974	spawner	polyps	N/A	April 2021	July 2021
CA58	82753944	20166758	80.4055	spawner	polyps	N/A	April 2021	July 2021
CA62	88173468	11290343	88.6488	spawner	polyps	N/A	April 2021	July 2021
CA70	94756373	39343223	70.6612	spawner	polyps	N/A	April 2021	July 2021
CA71	90946204	29121288	75.7459	spawner	polyps	N/A	April 2021	July 2021
CA72	110391719	3550037	96.8843	spawner	sperm	N/A	April 2021	July 2021
CA73	105486598	31160279	77.1965	spawner	polyps	N/A	April 2021	July 2021
CA76	87526305	16878526	83.8336	spawner	polyps	N/A	April 2021	July 2021
CA77	90452837	13706965	86.8404	spawner	polyps	N/A	April 2021	July 2021
CA79	105826070	27290393	79.4989	spawner	polyps	N/A	April 2021	July 2021
CA80	103393911	3065112	97.1209	spawner	sperm	N/A	April 2021	July 2021
CA2020-11	74676239	18413808	80.2194	offspring	polyps	2020	January 2022	June 2022
CA2020-12	64458513	17886665	78.2784	offspring	polyps	2020	January 2022	June 2022
CA2020-13	82769440	13163626	86.2783	offspring	polyps	2020	January 2022	June 2022
CA2020-14	86490797	26015990	76.8761	offspring	polyps	2020	January 2022	June 2022
CA2020-15	88364538	14574634	85.8415	offspring	polyps	2020	January 2022	June 2022
CA2020-16	97634749	20680722	82.5207	offspring	polyps	2020	January 2022	June 2022
CA2020-3	114270233	11443079	90.8975	offspring	polyps	2020	April 2021	June 2022
CA2020-7_2	103825707	7816244	92.9988	offspring	polyps	2020	April 2021	June 2022
CA2020-8_2	72470861	12352297	85.4376	offspring	polyps	2020	April 2021	June 2022
CA56	228157048	21989315	91.2094	spawner	polyps	N/A	May 2019	November 2019
CA60	263572820	11065038	95.971	spawner	polyps	N/A	May 2019	November 2019
CA65	308782042	28282578	91.6092	spawner	polyps	N/A	May 2019	November 2019
CA74	95519281	5255748	94.7847	spawner	sperm	N/A	May 2020	July 2020
