## Supplemental Tables for "Kinship and genetic variation in aquarium-spawned *Acropora hyacinthus* corals": SuppTable4_mendel_887_22sibfamily.txt

F0freq	F1freq	chrom	pos	f1_homreffreq	f1_hetfreq	f1_homaltfreq	F1_alt_counts	F1_ref_counts	chi_null
0.5	0	1	2674447	1	0	0	0	44	3.28375864987338e-11
0.5	1	1	4908647	0	0	1	44	0	3.28375864987338e-11
0.5	1	1	4908664	0	0	1	44	0	3.28375864987338e-11
0.5	0	1	5033102	1	0	0	0	44	3.28375864987338e-11
0.5	0	1	5048977	1	0	0	0	44	3.28375864987338e-11
0.5	0	1	5051391	1	0	0	0	44	3.28375864987338e-11
0.5	0	1	6308896	1	0	0	0	44	3.28375864987338e-11
0.5	0	1	6319997	1	0	0	0	44	3.28375864987338e-11
0.5	0	1	13358224	1	0	0	0	44	3.28375864987338e-11
0.75	0.204545	1	13359372	0.590909090909091	0.409090909090909	0	9	35	6.50306814140699e-17
0.5	0	1	13459237	1	0	0	0	44	3.28375864987338e-11
0.5	0	1	13459251	1	0	0	0	44	3.28375864987338e-11
0.5	0	1	13459269	1	0	0	0	44	3.28375864987338e-11
0.5	0	1	13459308	1	0	0	0	44	3.28375864987338e-11
0.5	0	1	13459363	1	0	0	0	44	3.28375864987338e-11
0.5	0	1	13459443	1	0	0	0	44	3.28375864987338e-11
0.5	0	1	13459449	1	0	0	0	44	3.28375864987338e-11
0.5	0	1	13931791	1	0	0	0	44	3.28375864987338e-11
0.5	0	1	13936863	1	0	0	0	44	3.28375864987338e-11
0.5	0	1	13936889	1	0	0	0	44	3.28375864987338e-11
0.5	0	1	13936971	1	0	0	0	44	3.28375864987338e-11
0.5	0	1	13937661	1	0	0	0	44	3.28375864987338e-11
0.5	0.0681818	1	21229050	0.863636363636364	0.136363636363636	0	3	41	1.01193914150889e-08
0.5	0	1	22435850	1	0	0	0	44	3.28375864987338e-11
0.5	0	1	22435947	1	0	0	0	44	3.28375864987338e-11
0.5	0	1	22436169	1	0	0	0	44	3.28375864987338e-11
0.5	0	1	22436172	1	0	0	0	44	3.28375864987338e-11
0.5	0	1	22721160	1	0	0	0	44	3.28375864987338e-11
0.5	0.0227273	1	26159077	0.954545454545455	0.0454545454545455	0	1	43	2.42414503999914e-10
0.5	0	1	26209774	1	0	0	0	44	3.28375864987338e-11
0.5	1	1	28607053	0	0	1	44	0	3.28375864987338e-11
0.5	0	1	29116521	1	0	0	0	44	3.28375864987338e-11
0.5	0	1	29116539	1	0	0	0	44	3.28375864987338e-11
0.5	0	1	29116542	1	0	0	0	44	3.28375864987338e-11
0.5	0	1	29116544	1	0	0	0	44	3.28375864987338e-11
0.5	0	1	29116549	1	0	0	0	44	3.28375864987338e-11
0.5	0	1	30004478	1	0	0	0	44	3.28375864987338e-11
0.5	0	1	32387909	1	0	0	0	44	3.28375864987338e-11
0.5	0	1	33982599	1	0	0	0	44	3.28375864987338e-11
0.5	0	1	34197739	1	0	0	0	44	3.28375864987338e-11
0.5	0	1	34197930	1	0	0	0	44	3.28375864987338e-11
0.5	0.0227273	2	424765	0.954545454545455	0.0454545454545455	0	1	43	2.42414503999914e-10
0.5	0	2	557146	1	0	0	0	44	3.28375864987338e-11
0.5	0	2	557821	1	0	0	0	44	3.28375864987338e-11
0.5	0	2	557839	1	0	0	0	44	3.28375864987338e-11
0.5	0	2	557901	1	0	0	0	44	3.28375864987338e-11
0.5	0	2	558116	1	0	0	0	44	3.28375864987338e-11
0.5	0	2	558220	1	0	0	0	44	3.28375864987338e-11
0.5	0	2	558498	1	0	0	0	44	3.28375864987338e-11
0.5	0	2	558745	1	0	0	0	44	3.28375864987338e-11
0.5	0	2	558956	1	0	0	0	44	3.28375864987338e-11
0.5	0	2	560746	1	0	0	0	44	3.28375864987338e-11
0.5	0.0227273	2	4036303	0.954545454545455	0.0454545454545455	0	1	43	2.42414503999914e-10
0.5	0	2	4347637	1	0	0	0	44	3.28375864987338e-11
0.5	0	2	5003265	1	0	0	0	44	3.28375864987338e-11
0.5	0.0227273	2	6544671	0.954545454545455	0.0454545454545455	0	1	43	2.42414503999914e-10
0.5	0	2	9575158	1	0	0	0	44	3.28375864987338e-11
0.5	0	2	11216485	1	0	0	0	44	3.28375864987338e-11
0.5	0	2	11216586	1	0	0	0	44	3.28375864987338e-11
0.5	0	2	11216637	1	0	0	0	44	3.28375864987338e-11
0.5	0	2	11216639	1	0	0	0	44	3.28375864987338e-11
0.5	0	2	11216646	1	0	0	0	44	3.28375864987338e-11
0.5	0	2	11216653	1	0	0	0	44	3.28375864987338e-11
0.5	0	2	11216669	1	0	0	0	44	3.28375864987338e-11
0.5	0	2	11216684	1	0	0	0	44	3.28375864987338e-11
0.5	0	2	11216816	1	0	0	0	44	3.28375864987338e-11
0.5	0	2	11216830	1	0	0	0	44	3.28375864987338e-11
0.5	0	2	11216834	1	0	0	0	44	3.28375864987338e-11
0.5	0	2	11216848	1	0	0	0	44	3.28375864987338e-11
0.5	0	2	11216853	1	0	0	0	44	3.28375864987338e-11
0.5	0	2	11216883	1	0	0	0	44	3.28375864987338e-11
0.5	0	2	11216910	1	0	0	0	44	3.28375864987338e-11
0.5	0	2	11216925	1	0	0	0	44	3.28375864987338e-11
0.5	0	2	11216978	1	0	0	0	44	3.28375864987338e-11
0.5	0	2	11216979	1	0	0	0	44	3.28375864987338e-11
0.5	0	2	11217003	1	0	0	0	44	3.28375864987338e-11
0.5	0	2	11217020	1	0	0	0	44	3.28375864987338e-11
0.5	0	2	11217041	1	0	0	0	44	3.28375864987338e-11
0.5	0	2	11217058	1	0	0	0	44	3.28375864987338e-11
0.5	0	2	11217061	1	0	0	0	44	3.28375864987338e-11
0.5	0	2	11217070	1	0	0	0	44	3.28375864987338e-11
0.5	0	2	11217098	1	0	0	0	44	3.28375864987338e-11
0.5	0	2	11217103	1	0	0	0	44	3.28375864987338e-11
0.5	0	2	11217112	1	0	0	0	44	3.28375864987338e-11
0.5	0	2	11217133	1	0	0	0	44	3.28375864987338e-11
0.5	0	2	11217167	1	0	0	0	44	3.28375864987338e-11
0.5	0	2	11217193	1	0	0	0	44	3.28375864987338e-11
0.5	0	2	11217198	1	0	0	0	44	3.28375864987338e-11
0.5	0	2	11217242	1	0	0	0	44	3.28375864987338e-11
0.5	0	2	11217243	1	0	0	0	44	3.28375864987338e-11
0.5	0	2	11217252	1	0	0	0	44	3.28375864987338e-11
0.5	0	2	11217265	1	0	0	0	44	3.28375864987338e-11
0.5	0	2	11217269	1	0	0	0	44	3.28375864987338e-11
0.5	0	2	11217273	1	0	0	0	44	3.28375864987338e-11
0.5	0	2	11217275	1	0	0	0	44	3.28375864987338e-11
0.5	0	2	11217282	1	0	0	0	44	3.28375864987338e-11
0.5	0	2	11217366	1	0	0	0	44	3.28375864987338e-11
0.5	0	2	11217373	1	0	0	0	44	3.28375864987338e-11
0.5	0	2	11217382	1	0	0	0	44	3.28375864987338e-11
0.5	0	2	11217448	1	0	0	0	44	3.28375864987338e-11
0.5	0	2	11217509	1	0	0	0	44	3.28375864987338e-11
0.5	0	2	11217526	1	0	0	0	44	3.28375864987338e-11
0.5	0	2	11217560	1	0	0	0	44	3.28375864987338e-11
0.5	0	2	11217565	1	0	0	0	44	3.28375864987338e-11
0.5	0	2	11217566	1	0	0	0	44	3.28375864987338e-11
0.5	0	2	11217570	1	0	0	0	44	3.28375864987338e-11
0.5	0	2	11217599	1	0	0	0	44	3.28375864987338e-11
0.5	0	2	11217613	1	0	0	0	44	3.28375864987338e-11
0.5	0	2	11217616	1	0	0	0	44	3.28375864987338e-11
0.5	0	2	11217626	1	0	0	0	44	3.28375864987338e-11
0.5	0	2	11217635	1	0	0	0	44	3.28375864987338e-11
0.5	0	2	11217644	1	0	0	0	44	3.28375864987338e-11
0.5	0	2	11217673	1	0	0	0	44	3.28375864987338e-11
0.5	0	2	11217674	1	0	0	0	44	3.28375864987338e-11
0.5	0	2	11217677	1	0	0	0	44	3.28375864987338e-11
0.5	0	2	11217682	1	0	0	0	44	3.28375864987338e-11
0.5	0	2	11217691	1	0	0	0	44	3.28375864987338e-11
0.5	0	2	11217715	1	0	0	0	44	3.28375864987338e-11
0.5	0	2	11217760	1	0	0	0	44	3.28375864987338e-11
0.5	0	2	11217772	1	0	0	0	44	3.28375864987338e-11
0.5	0	2	11217845	1	0	0	0	44	3.28375864987338e-11
0.5	0	2	11264489	1	0	0	0	44	3.28375864987338e-11
0.5	0.0227273	2	12243405	0.954545454545455	0.0454545454545455	0	1	43	2.42414503999914e-10
0.5	0	2	12597774	1	0	0	0	44	3.28375864987338e-11
0.5	0	2	12885792	1	0	0	0	44	3.28375864987338e-11
0.5	0	2	13371362	1	0	0	0	44	3.28375864987338e-11
0.5	0	2	13371440	1	0	0	0	44	3.28375864987338e-11
0.5	0	2	13371480	1	0	0	0	44	3.28375864987338e-11
0.5	0	2	13371489	1	0	0	0	44	3.28375864987338e-11
0.5	0	2	13371490	1	0	0	0	44	3.28375864987338e-11
0.5	0	2	13371502	1	0	0	0	44	3.28375864987338e-11
0.5	0	2	13371509	1	0	0	0	44	3.28375864987338e-11
0.5	0	2	13371511	1	0	0	0	44	3.28375864987338e-11
0.5	0	2	13371513	1	0	0	0	44	3.28375864987338e-11
0.5	0	2	13371516	1	0	0	0	44	3.28375864987338e-11
0.5	0	2	14879540	1	0	0	0	44	3.28375864987338e-11
0.5	0.0227273	2	14879574	0.954545454545455	0.0454545454545455	0	1	43	2.42414503999914e-10
0.5	0.0227273	2	14879578	0.954545454545455	0.0454545454545455	0	1	43	2.42414503999914e-10
0.5	0.0227273	2	14879581	0.954545454545455	0.0454545454545455	0	1	43	2.42414503999914e-10
0.5	0.0227273	2	14879590	0.954545454545455	0.0454545454545455	0	1	43	2.42414503999914e-10
0.5	0.0227273	2	14879595	0.954545454545455	0.0454545454545455	0	1	43	2.42414503999914e-10
0.5	0	2	14879614	1	0	0	0	44	3.28375864987338e-11
0.5	0	2	15763847	1	0	0	0	44	3.28375864987338e-11
0.5	0	2	17240187	1	0	0	0	44	3.28375864987338e-11
0.5	0	2	17242974	1	0	0	0	44	3.28375864987338e-11
0.5	0	2	21544890	1	0	0	0	44	3.28375864987338e-11
0.5	0	2	21544895	1	0	0	0	44	3.28375864987338e-11
0.5	0	2	21544917	1	0	0	0	44	3.28375864987338e-11
0.5	0	2	22613239	1	0	0	0	44	3.28375864987338e-11
0.5	0	2	23709588	1	0	0	0	44	3.28375864987338e-11
0.5	0	3	1016031	1	0	0	0	44	3.28375864987338e-11
0.5	0	3	1016145	1	0	0	0	44	3.28375864987338e-11
0.5	0	3	1016857	1	0	0	0	44	3.28375864987338e-11
0.5	0	3	1017733	1	0	0	0	44	3.28375864987338e-11
0.5	0	3	1017818	1	0	0	0	44	3.28375864987338e-11
0.5	1	3	1586747	0	0	1	44	0	3.28375864987338e-11
0.75	0.0454545	3	2998697	0.909090909090909	0.0909090909090909	0	2	42	3.72211997852605e-27
0.75	0.0454545	3	2998710	0.909090909090909	0.0909090909090909	0	2	42	3.72211997852605e-27
0.75	0.0454545	3	2998751	0.909090909090909	0.0909090909090909	0	2	42	3.72211997852605e-27
0.5	0	3	3418634	1	0	0	0	44	3.28375864987338e-11
0.5	0	3	3587416	1	0	0	0	44	3.28375864987338e-11
0.5	0	3	3693691	1	0	0	0	44	3.28375864987338e-11
0.5	0	3	4427503	1	0	0	0	44	3.28375864987338e-11
0.5	0	3	4427519	1	0	0	0	44	3.28375864987338e-11
0.5	0	3	4428871	1	0	0	0	44	3.28375864987338e-11
0.5	0	3	4776598	1	0	0	0	44	3.28375864987338e-11
0.5	0	3	5327292	1	0	0	0	44	3.28375864987338e-11
0.5	0	3	8999372	1	0	0	0	44	3.28375864987338e-11
0.5	0	3	8999388	1	0	0	0	44	3.28375864987338e-11
0.5	0	3	8999395	1	0	0	0	44	3.28375864987338e-11
0.5	0	3	8999397	1	0	0	0	44	3.28375864987338e-11
0.5	0	3	8999398	1	0	0	0	44	3.28375864987338e-11
0.5	0	3	8999435	1	0	0	0	44	3.28375864987338e-11
0.5	0	3	8999461	1	0	0	0	44	3.28375864987338e-11
0.5	0	3	8999484	1	0	0	0	44	3.28375864987338e-11
0.5	0	3	10289181	1	0	0	0	44	3.28375864987338e-11
0.5	0	3	11524868	1	0	0	0	44	3.28375864987338e-11
0.5	0.977273	3	11542235	0	0.0454545454545455	0.954545454545455	43	1	2.42414503999914e-10
0.5	0	3	11560289	1	0	0	0	44	3.28375864987338e-11
0.25	0	3	12076181	1	0	0	0	44	0.000128295178195321
0.5	0	3	16179590	1	0	0	0	44	3.28375864987338e-11
0.5	0	3	16179595	1	0	0	0	44	3.28375864987338e-11
0.5	0	3	17209070	1	0	0	0	44	3.28375864987338e-11
0.5	0	3	17209102	1	0	0	0	44	3.28375864987338e-11
0.75	0.0681818	3	17235802	0.863636363636364	0.136363636363636	0	3	41	1.55010880212385e-25
0.5	0	3	18098946	1	0	0	0	44	3.28375864987338e-11
0.5	0	3	18187920	1	0	0	0	44	3.28375864987338e-11
0.5	0	3	18327010	1	0	0	0	44	3.28375864987338e-11
0.5	0	3	18500881	1	0	0	0	44	3.28375864987338e-11
0.5	0	3	19522262	1	0	0	0	44	3.28375864987338e-11
0.5	0	3	19522292	1	0	0	0	44	3.28375864987338e-11
0.5	0	3	19522437	1	0	0	0	44	3.28375864987338e-11
0.5	0	3	19522524	1	0	0	0	44	3.28375864987338e-11
0.5	0	3	19522567	1	0	0	0	44	3.28375864987338e-11
0.5	0	3	19600407	1	0	0	0	44	3.28375864987338e-11
0.25	0.0227273	3	19690000	0.954545454545455	0.0454545454545455	0	1	43	0.000498514893575206
0.5	0	3	19999266	1	0	0	0	44	3.28375864987338e-11
0.5	0.0227273	3	20183272	0.954545454545455	0.0454545454545455	0	1	43	2.42414503999914e-10
0.5	0	3	20934586	1	0	0	0	44	3.28375864987338e-11
0.5	0	3	20934690	1	0	0	0	44	3.28375864987338e-11
0.5	0	3	21974552	1	0	0	0	44	3.28375864987338e-11
0.5	0	3	22995086	1	0	0	0	44	3.28375864987338e-11
0.5	0	3	22995096	1	0	0	0	44	3.28375864987338e-11
0.5	0	3	23529042	1	0	0	0	44	3.28375864987338e-11
0.5	1	3	24037264	0	0	1	44	0	3.28375864987338e-11
0.5	0	3	24278929	1	0	0	0	44	3.28375864987338e-11
0.5	1	3	25663095	0	0	1	44	0	3.28375864987338e-11
0.5	1	3	25800781	0	0	1	44	0	3.28375864987338e-11
0.5	1	3	25800954	0	0	1	44	0	3.28375864987338e-11
0.5	1	3	25802378	0	0	1	44	0	3.28375864987338e-11
0.5	0.0227273	4	498773	0.954545454545455	0.0454545454545455	0	1	43	2.42414503999914e-10
0.5	1	4	966459	0	0	1	44	0	3.28375864987338e-11
0.5	1	4	966508	0	0	1	44	0	3.28375864987338e-11
0.5	0	4	2310424	1	0	0	0	44	3.28375864987338e-11
0.5	0	4	3217548	1	0	0	0	44	3.28375864987338e-11
0.5	0	4	3218151	1	0	0	0	44	3.28375864987338e-11
0.5	0	4	3218357	1	0	0	0	44	3.28375864987338e-11
0.5	0	4	3218527	1	0	0	0	44	3.28375864987338e-11
0.5	0	4	3218618	1	0	0	0	44	3.28375864987338e-11
0.5	0	4	3218630	1	0	0	0	44	3.28375864987338e-11
0.5	0	4	3218640	1	0	0	0	44	3.28375864987338e-11
0.5	0	4	3218669	1	0	0	0	44	3.28375864987338e-11
0.5	0	4	3218740	1	0	0	0	44	3.28375864987338e-11
0.5	0	4	3218794	1	0	0	0	44	3.28375864987338e-11
0.5	0	4	3218959	1	0	0	0	44	3.28375864987338e-11
0.5	0	4	3218991	1	0	0	0	44	3.28375864987338e-11
0.5	0	4	3219016	1	0	0	0	44	3.28375864987338e-11
0.5	0	4	3219035	1	0	0	0	44	3.28375864987338e-11
0.5	0	4	3219686	1	0	0	0	44	3.28375864987338e-11
0.5	0	4	3219808	1	0	0	0	44	3.28375864987338e-11
0.5	0	4	3219809	1	0	0	0	44	3.28375864987338e-11
0.5	0	4	3220662	1	0	0	0	44	3.28375864987338e-11
0.5	0	4	3844908	1	0	0	0	44	3.28375864987338e-11
0.5	0	4	3845238	1	0	0	0	44	3.28375864987338e-11
0.5	0	4	3845324	1	0	0	0	44	3.28375864987338e-11
0.5	0	4	3845342	1	0	0	0	44	3.28375864987338e-11
0.5	0	4	4025427	1	0	0	0	44	3.28375864987338e-11
0.5	0	4	4468785	1	0	0	0	44	3.28375864987338e-11
0.5	0	4	5071955	1	0	0	0	44	3.28375864987338e-11
0.5	1	4	5357435	0	0	1	44	0	3.28375864987338e-11
0.5	1	4	6621562	0	0	1	44	0	3.28375864987338e-11
0.5	1	4	6621569	0	0	1	44	0	3.28375864987338e-11
0.5	0	4	8076240	1	0	0	0	44	3.28375864987338e-11
0.5	0	4	8094633	1	0	0	0	44	3.28375864987338e-11
0.5	0	4	8109619	1	0	0	0	44	3.28375864987338e-11
0.5	0	4	8714823	1	0	0	0	44	3.28375864987338e-11
0.5	0.0681818	4	8772892	0.863636363636364	0.136363636363636	0	3	41	1.01193914150889e-08
0.5	0	4	8947134	1	0	0	0	44	3.28375864987338e-11
0.5	0	4	8947434	1	0	0	0	44	3.28375864987338e-11
0.5	0	4	8955970	1	0	0	0	44	3.28375864987338e-11
0.5	0	4	8959604	1	0	0	0	44	3.28375864987338e-11
0.25	1	4	10195905	0	0	1	44	0	1.49619184216115e-30
0.5	0	4	12374158	1	0	0	0	44	3.28375864987338e-11
0.25	0.0227273	4	14104893	0.954545454545455	0.0454545454545455	0	1	43	0.000498514893575206
0.5	0	4	17133882	1	0	0	0	44	3.28375864987338e-11
0.5	0	4	17133930	1	0	0	0	44	3.28375864987338e-11
0.5	0	4	17133990	1	0	0	0	44	3.28375864987338e-11
0.5	0	4	17135040	1	0	0	0	44	3.28375864987338e-11
0.5	0	4	17135219	1	0	0	0	44	3.28375864987338e-11
0.5	0	4	17135265	1	0	0	0	44	3.28375864987338e-11
0.5	0	4	17135970	1	0	0	0	44	3.28375864987338e-11
0.5	0	4	17137260	1	0	0	0	44	3.28375864987338e-11
0.5	0	4	17137450	1	0	0	0	44	3.28375864987338e-11
0.5	0	4	17138394	1	0	0	0	44	3.28375864987338e-11
0.5	0	4	17138770	1	0	0	0	44	3.28375864987338e-11
0.5	0	4	17158416	1	0	0	0	44	3.28375864987338e-11
0.5	0	4	17158509	1	0	0	0	44	3.28375864987338e-11
0.5	0	4	17158934	1	0	0	0	44	3.28375864987338e-11
0.5	0	4	18119666	1	0	0	0	44	3.28375864987338e-11
0.5	0	4	19383496	1	0	0	0	44	3.28375864987338e-11
0.25	0.0227273	4	19592328	0.954545454545455	0.0454545454545455	0	1	43	0.000498514893575206
0.5	0.0227273	4	19594049	0.954545454545455	0.0454545454545455	0	1	43	2.42414503999914e-10
0.5	0	4	20430991	1	0	0	0	44	3.28375864987338e-11
0.5	0.0227273	4	20869774	0.954545454545455	0.0454545454545455	0	1	43	2.42414503999914e-10
0.5	1	4	21615348	0	0	1	44	0	3.28375864987338e-11
0.5	0	4	22251587	1	0	0	0	44	3.28375864987338e-11
0.5	0	4	22352017	1	0	0	0	44	3.28375864987338e-11
0.5	0	4	23109232	1	0	0	0	44	3.28375864987338e-11
0.75	0.0681818	4	23259667	0.863636363636364	0.136363636363636	0	3	41	1.55010880212385e-25
0.5	0	4	23497612	1	0	0	0	44	3.28375864987338e-11
0.5	0	4	23497618	1	0	0	0	44	3.28375864987338e-11
0.5	0	4	23725893	1	0	0	0	44	3.28375864987338e-11
0.5	0	4	24427744	1	0	0	0	44	3.28375864987338e-11
0.5	0	4	25488381	1	0	0	0	44	3.28375864987338e-11
0.5	0	4	25671703	1	0	0	0	44	3.28375864987338e-11
0.5	0	4	26273559	1	0	0	0	44	3.28375864987338e-11
0.5	0	5	122713	1	0	0	0	44	3.28375864987338e-11
0.5	0	5	536907	1	0	0	0	44	3.28375864987338e-11
0.5	0	5	1486434	1	0	0	0	44	3.28375864987338e-11
0.5	0	5	4004828	1	0	0	0	44	3.28375864987338e-11
0.5	0	5	5610439	1	0	0	0	44	3.28375864987338e-11
0.5	0	5	5610887	1	0	0	0	44	3.28375864987338e-11
0.5	0	5	5611867	1	0	0	0	44	3.28375864987338e-11
0.5	0	5	5629599	1	0	0	0	44	3.28375864987338e-11
0.5	0	5	5629688	1	0	0	0	44	3.28375864987338e-11
0.5	0	5	5648689	1	0	0	0	44	3.28375864987338e-11
0.5	0	5	5854794	1	0	0	0	44	3.28375864987338e-11
0.5	0	5	5854804	1	0	0	0	44	3.28375864987338e-11
0.5	0	5	6602187	1	0	0	0	44	3.28375864987338e-11
0.5	0	5	6602774	1	0	0	0	44	3.28375864987338e-11
0.25	0	5	7222987	1	0	0	0	44	0.000128295178195321
0.5	0	5	7272371	1	0	0	0	44	3.28375864987338e-11
0.5	0	5	7272372	1	0	0	0	44	3.28375864987338e-11
0.5	0	5	15900405	1	0	0	0	44	3.28375864987338e-11
0.5	0	5	16051541	1	0	0	0	44	3.28375864987338e-11
0.5	0	5	16068475	1	0	0	0	44	3.28375864987338e-11
0.5	0	5	16362247	1	0	0	0	44	3.28375864987338e-11
0.5	0	5	16507641	1	0	0	0	44	3.28375864987338e-11
0.5	0.0909091	5	18922160	0.818181818181818	0.181818181818182	0	4	40	5.72436242673911e-08
0.5	0	5	18924607	1	0	0	0	44	3.28375864987338e-11
0.5	0	5	18924799	1	0	0	0	44	3.28375864987338e-11
0.5	0	5	18924863	1	0	0	0	44	3.28375864987338e-11
0.5	0	5	19825485	1	0	0	0	44	3.28375864987338e-11
0.5	0	5	19951892	1	0	0	0	44	3.28375864987338e-11
0.5	0	5	19952980	1	0	0	0	44	3.28375864987338e-11
0.5	0	5	19953155	1	0	0	0	44	3.28375864987338e-11
0.5	0	5	19953171	1	0	0	0	44	3.28375864987338e-11
0.5	0.0227273	5	20855337	0.954545454545455	0.0454545454545455	0	1	43	2.42414503999914e-10
0.5	0	5	22522798	1	0	0	0	44	3.28375864987338e-11
0.5	0	5	24231355	1	0	0	0	44	3.28375864987338e-11
0.5	0	5	25280171	1	0	0	0	44	3.28375864987338e-11
0.5	0	5	25322722	1	0	0	0	44	3.28375864987338e-11
0.5	0.0227273	5	26533120	0.954545454545455	0.0454545454545455	0	1	43	2.42414503999914e-10
0.5	0	5	26690355	1	0	0	0	44	3.28375864987338e-11
0.5	0	5	27110958	1	0	0	0	44	3.28375864987338e-11
0.5	1	5	28788906	0	0	1	44	0	3.28375864987338e-11
0.5	0	5	28858045	1	0	0	0	44	3.28375864987338e-11
0.5	0	5	28858059	1	0	0	0	44	3.28375864987338e-11
0.5	0	5	28858216	1	0	0	0	44	3.28375864987338e-11
0.5	0	5	30330106	1	0	0	0	44	3.28375864987338e-11
0.5	0	5	30330117	1	0	0	0	44	3.28375864987338e-11
0.5	0	5	30650943	1	0	0	0	44	3.28375864987338e-11
0.5	0	5	32955922	1	0	0	0	44	3.28375864987338e-11
0.5	0	6	1225496	1	0	0	0	44	3.28375864987338e-11
0.5	0	6	1267842	1	0	0	0	44	3.28375864987338e-11
0.5	0	6	1582749	1	0	0	0	44	3.28375864987338e-11
0.5	0	6	1709604	1	0	0	0	44	3.28375864987338e-11
0.5	0	6	1709784	1	0	0	0	44	3.28375864987338e-11
0.5	0	6	3397055	1	0	0	0	44	3.28375864987338e-11
0.5	0	6	3587141	1	0	0	0	44	3.28375864987338e-11
0.5	0	6	4445932	1	0	0	0	44	3.28375864987338e-11
0.5	0	6	4618576	1	0	0	0	44	3.28375864987338e-11
0.5	0	6	4619128	1	0	0	0	44	3.28375864987338e-11
0.5	0	6	4619154	1	0	0	0	44	3.28375864987338e-11
0.5	0	6	5467077	1	0	0	0	44	3.28375864987338e-11
0.5	0	6	5847940	1	0	0	0	44	3.28375864987338e-11
0.5	0	6	10507966	1	0	0	0	44	3.28375864987338e-11
0.5	0	6	10508009	1	0	0	0	44	3.28375864987338e-11
0.5	0	6	10508062	1	0	0	0	44	3.28375864987338e-11
0.5	0	6	10508179	1	0	0	0	44	3.28375864987338e-11
0.5	0	6	10508271	1	0	0	0	44	3.28375864987338e-11
0.5	0	6	10508476	1	0	0	0	44	3.28375864987338e-11
0.5	0	6	10508751	1	0	0	0	44	3.28375864987338e-11
0.5	0	6	11112066	1	0	0	0	44	3.28375864987338e-11
0.5	0	6	14153618	1	0	0	0	44	3.28375864987338e-11
0.5	0	6	14153627	1	0	0	0	44	3.28375864987338e-11
0.5	0	6	17079361	1	0	0	0	44	3.28375864987338e-11
0.5	0	6	17439674	1	0	0	0	44	3.28375864987338e-11
0.5	0	6	17440081	1	0	0	0	44	3.28375864987338e-11
0.5	0	6	17442003	1	0	0	0	44	3.28375864987338e-11
0.5	0	6	17581553	1	0	0	0	44	3.28375864987338e-11
0.5	1	6	17635886	0	0	1	44	0	3.28375864987338e-11
0.5	0	6	17703941	1	0	0	0	44	3.28375864987338e-11
0.5	0	6	17704095	1	0	0	0	44	3.28375864987338e-11
0.5	0	6	17704204	1	0	0	0	44	3.28375864987338e-11
0.5	0	6	17733893	1	0	0	0	44	3.28375864987338e-11
0.5	0	6	17734880	1	0	0	0	44	3.28375864987338e-11
0.5	0	6	18109293	1	0	0	0	44	3.28375864987338e-11
0.5	0	6	18110329	1	0	0	0	44	3.28375864987338e-11
0.5	0	6	18110368	1	0	0	0	44	3.28375864987338e-11
0.5	0	6	18110394	1	0	0	0	44	3.28375864987338e-11
0.5	0	6	19239788	1	0	0	0	44	3.28375864987338e-11
0.5	0	6	20329961	1	0	0	0	44	3.28375864987338e-11
0.5	0	6	20330006	1	0	0	0	44	3.28375864987338e-11
0.5	0	6	20330244	1	0	0	0	44	3.28375864987338e-11
0.5	0	6	20330280	1	0	0	0	44	3.28375864987338e-11
0.5	0	6	20330778	1	0	0	0	44	3.28375864987338e-11
0.5	0	6	20419239	1	0	0	0	44	3.28375864987338e-11
0.5	0	6	20423836	1	0	0	0	44	3.28375864987338e-11
0.5	0	6	20423876	1	0	0	0	44	3.28375864987338e-11
0.5	0	6	20423913	1	0	0	0	44	3.28375864987338e-11
0.5	0	6	22106547	1	0	0	0	44	3.28375864987338e-11
0.5	0	6	22458543	1	0	0	0	44	3.28375864987338e-11
0.5	0	6	22458560	1	0	0	0	44	3.28375864987338e-11
0.5	0	6	22458695	1	0	0	0	44	3.28375864987338e-11
0.5	0	6	22458720	1	0	0	0	44	3.28375864987338e-11
0.5	0	6	22458862	1	0	0	0	44	3.28375864987338e-11
0.5	0	6	24053857	1	0	0	0	44	3.28375864987338e-11
0.5	0	6	24522051	1	0	0	0	44	3.28375864987338e-11
0.5	0	6	25819256	1	0	0	0	44	3.28375864987338e-11
0.5	0	6	26170841	1	0	0	0	44	3.28375864987338e-11
0.5	0	6	26970959	1	0	0	0	44	3.28375864987338e-11
0.5	0	6	26970980	1	0	0	0	44	3.28375864987338e-11
0.5	0	6	27963561	1	0	0	0	44	3.28375864987338e-11
0.5	0	6	28077743	1	0	0	0	44	3.28375864987338e-11
0.5	0	6	28077808	1	0	0	0	44	3.28375864987338e-11
0.5	0	6	28249196	1	0	0	0	44	3.28375864987338e-11
0.5	0	6	28249568	1	0	0	0	44	3.28375864987338e-11
0.5	0	6	28381644	1	0	0	0	44	3.28375864987338e-11
0.5	0	6	28843141	1	0	0	0	44	3.28375864987338e-11
0.5	0	6	28843367	1	0	0	0	44	3.28375864987338e-11
0.5	0	6	28843447	1	0	0	0	44	3.28375864987338e-11
0.5	0	6	28843449	1	0	0	0	44	3.28375864987338e-11
0.5	0	6	28989096	1	0	0	0	44	3.28375864987338e-11
0.5	0	6	29156549	1	0	0	0	44	3.28375864987338e-11
0.5	0	6	29159253	1	0	0	0	44	3.28375864987338e-11
0.5	0	6	29418403	1	0	0	0	44	3.28375864987338e-11
0.5	0	6	29542498	1	0	0	0	44	3.28375864987338e-11
0.5	0	6	29542506	1	0	0	0	44	3.28375864987338e-11
0.5	0	6	29542508	1	0	0	0	44	3.28375864987338e-11
0.5	0	6	29542521	1	0	0	0	44	3.28375864987338e-11
0.5	0	6	29542547	1	0	0	0	44	3.28375864987338e-11
0.5	0	6	29542549	1	0	0	0	44	3.28375864987338e-11
0.5	0	6	32157237	1	0	0	0	44	3.28375864987338e-11
0.5	0	7	1561697	1	0	0	0	44	3.28375864987338e-11
0.5	0	7	1854005	1	0	0	0	44	3.28375864987338e-11
0.5	0	7	1854018	1	0	0	0	44	3.28375864987338e-11
0.5	0	7	1855879	1	0	0	0	44	3.28375864987338e-11
0.5	0	7	2236911	1	0	0	0	44	3.28375864987338e-11
0.5	0	7	2236963	1	0	0	0	44	3.28375864987338e-11
0.5	0	7	2287549	1	0	0	0	44	3.28375864987338e-11
0.5	0	7	2287558	1	0	0	0	44	3.28375864987338e-11
0.5	0	7	2416873	1	0	0	0	44	3.28375864987338e-11
0.5	0	7	5851702	1	0	0	0	44	3.28375864987338e-11
0.5	0	7	6208310	1	0	0	0	44	3.28375864987338e-11
0.5	0	7	7313510	1	0	0	0	44	3.28375864987338e-11
0.5	0	7	7313583	1	0	0	0	44	3.28375864987338e-11
0.5	0	7	7313611	1	0	0	0	44	3.28375864987338e-11
0.5	0	7	7313642	1	0	0	0	44	3.28375864987338e-11
0.5	0	7	7313674	1	0	0	0	44	3.28375864987338e-11
0.5	0	7	7313705	1	0	0	0	44	3.28375864987338e-11
0.5	0	7	7313832	1	0	0	0	44	3.28375864987338e-11
0.5	0	7	8382613	1	0	0	0	44	3.28375864987338e-11
0.5	0	7	8383081	1	0	0	0	44	3.28375864987338e-11
0.5	0	7	8976479	1	0	0	0	44	3.28375864987338e-11
0.25	0.0227273	7	10935321	0.954545454545455	0.0454545454545455	0	1	43	0.000498514893575206
0.5	0.0681818	7	10970620	0.863636363636364	0.136363636363636	0	3	41	1.01193914150889e-08
0.5	0.0681818	7	10970621	0.863636363636364	0.136363636363636	0	3	41	1.01193914150889e-08
0.5	0.0454545	7	11692611	0.909090909090909	0.0909090909090909	0	2	42	1.63729645029685e-09
0.5	0.0681818	7	11692613	0.863636363636364	0.136363636363636	0	3	41	1.01193914150889e-08
0.5	0.0227273	7	12161559	0.954545454545455	0.0454545454545455	0	1	43	2.42414503999914e-10
0.5	0	7	16495982	1	0	0	0	44	3.28375864987338e-11
0.5	0	7	16496028	1	0	0	0	44	3.28375864987338e-11
0.5	0	7	16496040	1	0	0	0	44	3.28375864987338e-11
0.5	0	7	16496057	1	0	0	0	44	3.28375864987338e-11
0.5	0	7	16496075	1	0	0	0	44	3.28375864987338e-11
0.5	0	7	18239188	1	0	0	0	44	3.28375864987338e-11
0.5	1	7	19990933	0	0	1	44	0	3.28375864987338e-11
0.5	0	7	20880009	1	0	0	0	44	3.28375864987338e-11
0.5	0	7	21752954	1	0	0	0	44	3.28375864987338e-11
0.5	0	7	22117105	1	0	0	0	44	3.28375864987338e-11
0.5	0	7	22158398	1	0	0	0	44	3.28375864987338e-11
0.5	0	7	23840731	1	0	0	0	44	3.28375864987338e-11
0.5	0	7	28110563	1	0	0	0	44	3.28375864987338e-11
0.5	0	7	28565445	1	0	0	0	44	3.28375864987338e-11
0.5	0	7	29174602	1	0	0	0	44	3.28375864987338e-11
0.5	0	7	29174870	1	0	0	0	44	3.28375864987338e-11
0.5	0	7	29174936	1	0	0	0	44	3.28375864987338e-11
0.5	0	7	29175051	1	0	0	0	44	3.28375864987338e-11
0.5	0	7	29175855	1	0	0	0	44	3.28375864987338e-11
0.5	0	8	318666	1	0	0	0	44	3.28375864987338e-11
0.5	0	8	318812	1	0	0	0	44	3.28375864987338e-11
0.5	0	8	2129893	1	0	0	0	44	3.28375864987338e-11
0.5	0	8	2129904	1	0	0	0	44	3.28375864987338e-11
0.5	0	8	2131082	1	0	0	0	44	3.28375864987338e-11
0.5	0	8	2131090	1	0	0	0	44	3.28375864987338e-11
0.5	0	8	2131122	1	0	0	0	44	3.28375864987338e-11
0.5	0	8	2131164	1	0	0	0	44	3.28375864987338e-11
0.5	0	8	2131207	1	0	0	0	44	3.28375864987338e-11
0.5	0	8	2131298	1	0	0	0	44	3.28375864987338e-11
0.5	0	8	2131330	1	0	0	0	44	3.28375864987338e-11
0.5	0	8	2131346	1	0	0	0	44	3.28375864987338e-11
0.5	0	8	2131360	1	0	0	0	44	3.28375864987338e-11
0.5	0	8	2131377	1	0	0	0	44	3.28375864987338e-11
0.5	0	8	2131440	1	0	0	0	44	3.28375864987338e-11
0.5	0	8	2131490	1	0	0	0	44	3.28375864987338e-11
0.5	0	8	2131495	1	0	0	0	44	3.28375864987338e-11
0.5	0	8	2131496	1	0	0	0	44	3.28375864987338e-11
0.5	0	8	2131576	1	0	0	0	44	3.28375864987338e-11
0.5	0	8	2131587	1	0	0	0	44	3.28375864987338e-11
0.5	0	8	2131633	1	0	0	0	44	3.28375864987338e-11
0.5	0	8	2131647	1	0	0	0	44	3.28375864987338e-11
0.5	0	8	2131661	1	0	0	0	44	3.28375864987338e-11
0.5	0	8	2131665	1	0	0	0	44	3.28375864987338e-11
0.5	0	8	2133034	1	0	0	0	44	3.28375864987338e-11
0.5	0	8	2133054	1	0	0	0	44	3.28375864987338e-11
0.5	0	8	2133056	1	0	0	0	44	3.28375864987338e-11
0.5	0	8	2133392	1	0	0	0	44	3.28375864987338e-11
0.5	0	8	2133443	1	0	0	0	44	3.28375864987338e-11
0.5	0	8	2133479	1	0	0	0	44	3.28375864987338e-11
0.5	0	8	2133513	1	0	0	0	44	3.28375864987338e-11
0.5	0	8	2133562	1	0	0	0	44	3.28375864987338e-11
0.5	0	8	2133582	1	0	0	0	44	3.28375864987338e-11
0.5	0	8	2133793	1	0	0	0	44	3.28375864987338e-11
0.5	0	8	2133872	1	0	0	0	44	3.28375864987338e-11
0.5	0	8	2133904	1	0	0	0	44	3.28375864987338e-11
0.5	0	8	2134023	1	0	0	0	44	3.28375864987338e-11
0.5	0	8	2134140	1	0	0	0	44	3.28375864987338e-11
0.5	0	8	2134149	1	0	0	0	44	3.28375864987338e-11
0.5	0	8	2134176	1	0	0	0	44	3.28375864987338e-11
0.5	0	8	2134302	1	0	0	0	44	3.28375864987338e-11
0.5	0	8	2134452	1	0	0	0	44	3.28375864987338e-11
0.5	0	8	2134459	1	0	0	0	44	3.28375864987338e-11
0.5	0	8	2134648	1	0	0	0	44	3.28375864987338e-11
0.5	0	8	2134724	1	0	0	0	44	3.28375864987338e-11
0.5	0	8	3313310	1	0	0	0	44	3.28375864987338e-11
0.5	0	8	6680017	1	0	0	0	44	3.28375864987338e-11
0.5	0	8	6680106	1	0	0	0	44	3.28375864987338e-11
0.5	0	8	6724108	1	0	0	0	44	3.28375864987338e-11
0.5	0	8	6724133	1	0	0	0	44	3.28375864987338e-11
0.5	0	8	6724195	1	0	0	0	44	3.28375864987338e-11
0.5	0	8	6724208	1	0	0	0	44	3.28375864987338e-11
0.5	0	8	6724210	1	0	0	0	44	3.28375864987338e-11
0.5	0	8	7229463	1	0	0	0	44	3.28375864987338e-11
0.5	0	8	7230699	1	0	0	0	44	3.28375864987338e-11
0.5	0	8	7230822	1	0	0	0	44	3.28375864987338e-11
0.5	0	8	7230827	1	0	0	0	44	3.28375864987338e-11
0.5	0	8	10092481	1	0	0	0	44	3.28375864987338e-11
0.5	0	8	10130818	1	0	0	0	44	3.28375864987338e-11
0.5	0	8	10130834	1	0	0	0	44	3.28375864987338e-11
0.5	0	8	15238325	1	0	0	0	44	3.28375864987338e-11
0.25	0.0227273	8	15534818	0.954545454545455	0.0454545454545455	0	1	43	0.000498514893575206
0.5	0.0227273	8	15947424	0.954545454545455	0.0454545454545455	0	1	43	2.42414503999914e-10
0.5	0	8	16281944	1	0	0	0	44	3.28375864987338e-11
0.5	0	8	16281948	1	0	0	0	44	3.28375864987338e-11
0.5	0	8	17308982	1	0	0	0	44	3.28375864987338e-11
0.5	0	8	18928779	1	0	0	0	44	3.28375864987338e-11
0.5	0	8	18928787	1	0	0	0	44	3.28375864987338e-11
0.5	0	8	18930307	1	0	0	0	44	3.28375864987338e-11
0.5	0	8	18930341	1	0	0	0	44	3.28375864987338e-11
0.5	0	8	18938559	1	0	0	0	44	3.28375864987338e-11
0.5	0	8	18938575	1	0	0	0	44	3.28375864987338e-11
0.5	0	8	18938577	1	0	0	0	44	3.28375864987338e-11
0.5	0	8	18938747	1	0	0	0	44	3.28375864987338e-11
0.5	0	8	18942042	1	0	0	0	44	3.28375864987338e-11
0.5	0	8	18942069	1	0	0	0	44	3.28375864987338e-11
0.5	0	8	18942093	1	0	0	0	44	3.28375864987338e-11
0.5	0	8	18942099	1	0	0	0	44	3.28375864987338e-11
0.5	0	8	19031379	1	0	0	0	44	3.28375864987338e-11
0.5	0	8	19035551	1	0	0	0	44	3.28375864987338e-11
0.5	0	8	19046066	1	0	0	0	44	3.28375864987338e-11
0.5	0.0909091	8	20919896	0.818181818181818	0.181818181818182	0	4	40	5.72436242673911e-08
0.5	0	8	23077552	1	0	0	0	44	3.28375864987338e-11
0.5	0	8	23077794	1	0	0	0	44	3.28375864987338e-11
0.5	0	8	23080892	1	0	0	0	44	3.28375864987338e-11
0.25	0.0227273	8	24623626	0.954545454545455	0.0454545454545455	0	1	43	0.000498514893575206
0.5	0.0227273	8	24623661	0.954545454545455	0.0454545454545455	0	1	43	2.42414503999914e-10
0.75	0.0681818	8	24647240	0.863636363636364	0.136363636363636	0	3	41	1.55010880212385e-25
0.5	0	8	26151582	1	0	0	0	44	3.28375864987338e-11
0.5	0	8	27863166	1	0	0	0	44	3.28375864987338e-11
0.5	1	8	28192126	0	0	1	44	0	3.28375864987338e-11
0.5	1	8	28192135	0	0	1	44	0	3.28375864987338e-11
0.5	1	8	28357229	0	0	1	44	0	3.28375864987338e-11
0.5	0	8	28360988	1	0	0	0	44	3.28375864987338e-11
0.5	0	8	28363075	1	0	0	0	44	3.28375864987338e-11
0.5	0	8	28363082	1	0	0	0	44	3.28375864987338e-11
0.5	0	8	28363084	1	0	0	0	44	3.28375864987338e-11
0.5	0	8	28363124	1	0	0	0	44	3.28375864987338e-11
0.5	0	8	28363453	1	0	0	0	44	3.28375864987338e-11
0.25	0	8	28498930	1	0	0	0	44	0.000128295178195321
0.25	0.0227273	9	81550	0.954545454545455	0.0454545454545455	0	1	43	0.000498514893575206
0.5	0	9	737494	1	0	0	0	44	3.28375864987338e-11
0.5	0	9	737655	1	0	0	0	44	3.28375864987338e-11
0.5	0	9	737659	1	0	0	0	44	3.28375864987338e-11
0.5	0	9	737674	1	0	0	0	44	3.28375864987338e-11
0.5	0	9	737689	1	0	0	0	44	3.28375864987338e-11
0.5	0	9	737727	1	0	0	0	44	3.28375864987338e-11
0.5	0	9	737839	1	0	0	0	44	3.28375864987338e-11
0.5	0	9	971364	1	0	0	0	44	3.28375864987338e-11
0.5	0	9	971406	1	0	0	0	44	3.28375864987338e-11
0.5	0	9	1554925	1	0	0	0	44	3.28375864987338e-11
0.5	0	9	2564330	1	0	0	0	44	3.28375864987338e-11
0.5	0	9	2564508	1	0	0	0	44	3.28375864987338e-11
0.5	0	9	2564618	1	0	0	0	44	3.28375864987338e-11
0.5	0	9	3626936	1	0	0	0	44	3.28375864987338e-11
0.5	0	9	4152263	1	0	0	0	44	3.28375864987338e-11
0.25	0.0227273	9	7059100	0.954545454545455	0.0454545454545455	0	1	43	0.000498514893575206
0.25	0	9	7059110	1	0	0	0	44	0.000128295178195321
0.5	0	9	8367131	1	0	0	0	44	3.28375864987338e-11
0.5	0	9	12291580	1	0	0	0	44	3.28375864987338e-11
0.5	0	9	12292073	1	0	0	0	44	3.28375864987338e-11
0.5	0	9	14806619	1	0	0	0	44	3.28375864987338e-11
0.5	0	9	14806621	1	0	0	0	44	3.28375864987338e-11
0.5	0	9	14807307	1	0	0	0	44	3.28375864987338e-11
0.5	0	9	15305821	1	0	0	0	44	3.28375864987338e-11
0.5	0	9	15306010	1	0	0	0	44	3.28375864987338e-11
0.5	0	9	15306016	1	0	0	0	44	3.28375864987338e-11
0.5	0	9	16066927	1	0	0	0	44	3.28375864987338e-11
0.5	0	9	16066961	1	0	0	0	44	3.28375864987338e-11
0.5	0	9	16067003	1	0	0	0	44	3.28375864987338e-11
0.5	0	9	16067019	1	0	0	0	44	3.28375864987338e-11
0.5	0	9	16067083	1	0	0	0	44	3.28375864987338e-11
0.5	0	9	17809831	1	0	0	0	44	3.28375864987338e-11
0.5	0	9	18289316	1	0	0	0	44	3.28375864987338e-11
0.5	0	9	18291188	1	0	0	0	44	3.28375864987338e-11
0.5	0	9	18546302	1	0	0	0	44	3.28375864987338e-11
0.5	0	9	20894435	1	0	0	0	44	3.28375864987338e-11
0.5	0	9	20894447	1	0	0	0	44	3.28375864987338e-11
0.5	0	9	20895308	1	0	0	0	44	3.28375864987338e-11
0.5	0	9	20895404	1	0	0	0	44	3.28375864987338e-11
0.5	0	9	22764354	1	0	0	0	44	3.28375864987338e-11
0.5	1	9	27190154	0	0	1	44	0	3.28375864987338e-11
0.5	1	9	27190224	0	0	1	44	0	3.28375864987338e-11
0.25	0.0227273	9	27641026	0.954545454545455	0.0454545454545455	0	1	43	0.000498514893575206
0.5	0.0454545	10	1614854	0.909090909090909	0.0909090909090909	0	2	42	1.63729645029685e-09
0.5	0	10	5595730	1	0	0	0	44	3.28375864987338e-11
0.5	0.0681818	10	6741056	0.863636363636364	0.136363636363636	0	3	41	1.01193914150889e-08
0.5	0.0681818	10	6741066	0.863636363636364	0.136363636363636	0	3	41	1.01193914150889e-08
0.5	0.0681818	10	6741072	0.863636363636364	0.136363636363636	0	3	41	1.01193914150889e-08
0.5	0.0681818	10	6741080	0.863636363636364	0.136363636363636	0	3	41	1.01193914150889e-08
0.5	0.0227273	10	6876357	0.954545454545455	0.0454545454545455	0	1	43	2.42414503999914e-10
0.5	0.0227273	10	6876362	0.954545454545455	0.0454545454545455	0	1	43	2.42414503999914e-10
0.5	0.0227273	10	6876381	0.954545454545455	0.0454545454545455	0	1	43	2.42414503999914e-10
0.5	0	10	7465502	1	0	0	0	44	3.28375864987338e-11
0.5	0	10	7465632	1	0	0	0	44	3.28375864987338e-11
0.5	0	10	7465644	1	0	0	0	44	3.28375864987338e-11
0.5	1	10	7612045	0	0	1	44	0	3.28375864987338e-11
0.5	0	10	7992801	1	0	0	0	44	3.28375864987338e-11
0.5	0	10	8130611	1	0	0	0	44	3.28375864987338e-11
0.5	0.0227273	10	9076650	0.954545454545455	0.0454545454545455	0	1	43	2.42414503999914e-10
0.5	0.0454545	10	9961812	0.909090909090909	0.0909090909090909	0	2	42	1.63729645029685e-09
0.5	0	10	9961842	1	0	0	0	44	3.28375864987338e-11
0.5	0	10	9961853	1	0	0	0	44	3.28375864987338e-11
0.5	0	10	9961855	1	0	0	0	44	3.28375864987338e-11
0.5	0	10	11430525	1	0	0	0	44	3.28375864987338e-11
0.5	0	10	12891560	1	0	0	0	44	3.28375864987338e-11
0.5	0	10	12891585	1	0	0	0	44	3.28375864987338e-11
0.5	0	10	12891590	1	0	0	0	44	3.28375864987338e-11
0.5	0	10	12893184	1	0	0	0	44	3.28375864987338e-11
0.5	0	10	13665926	1	0	0	0	44	3.28375864987338e-11
0.5	0	10	13695448	1	0	0	0	44	3.28375864987338e-11
0.5	0	10	14518892	1	0	0	0	44	3.28375864987338e-11
0.75	0	10	14693785	1	0	0	0	44	1.49619184216115e-30
0.5	0	10	15413958	1	0	0	0	44	3.28375864987338e-11
0.5	0	10	16571185	1	0	0	0	44	3.28375864987338e-11
0.5	0	10	16828156	1	0	0	0	44	3.28375864987338e-11
0.5	0	10	18323959	1	0	0	0	44	3.28375864987338e-11
0.5	0	10	18324181	1	0	0	0	44	3.28375864987338e-11
0.5	0	10	18324707	1	0	0	0	44	3.28375864987338e-11
0.25	0	10	22100255	1	0	0	0	44	0.000128295178195321
0.25	0.0227273	10	23109866	0.954545454545455	0.0454545454545455	0	1	43	0.000498514893575206
0.25	0	10	25247686	1	0	0	0	44	0.000128295178195321
0.5	0	11	4595687	1	0	0	0	44	3.28375864987338e-11
0.5	0	11	5610593	1	0	0	0	44	3.28375864987338e-11
0.5	0	11	5610594	1	0	0	0	44	3.28375864987338e-11
0.5	0	11	5611232	1	0	0	0	44	3.28375864987338e-11
0.5	0	11	6267929	1	0	0	0	44	3.28375864987338e-11
0.5	0	11	6267932	1	0	0	0	44	3.28375864987338e-11
0.5	0	11	6267933	1	0	0	0	44	3.28375864987338e-11
0.5	0	11	6267935	1	0	0	0	44	3.28375864987338e-11
0.5	0	11	6434576	1	0	0	0	44	3.28375864987338e-11
0.5	0	11	6435843	1	0	0	0	44	3.28375864987338e-11
0.5	0	11	6436350	1	0	0	0	44	3.28375864987338e-11
0.5	0	11	6437057	1	0	0	0	44	3.28375864987338e-11
0.25	0.0227273	11	8235972	0.954545454545455	0.0454545454545455	0	1	43	0.000498514893575206
0.5	0	11	8451420	1	0	0	0	44	3.28375864987338e-11
0.5	0	11	8451542	1	0	0	0	44	3.28375864987338e-11
0.5	0	11	8451563	1	0	0	0	44	3.28375864987338e-11
0.5	0	11	8451699	1	0	0	0	44	3.28375864987338e-11
0.5	0	11	8451712	1	0	0	0	44	3.28375864987338e-11
0.5	0	11	9071817	1	0	0	0	44	3.28375864987338e-11
0.5	0	11	10039449	1	0	0	0	44	3.28375864987338e-11
0.25	0.0227273	11	10060644	0.954545454545455	0.0454545454545455	0	1	43	0.000498514893575206
0.5	0	11	10930066	1	0	0	0	44	3.28375864987338e-11
0.5	0	11	10930193	1	0	0	0	44	3.28375864987338e-11
0.5	0	11	10930339	1	0	0	0	44	3.28375864987338e-11
0.5	0	11	12239306	1	0	0	0	44	3.28375864987338e-11
0.5	0	11	12239360	1	0	0	0	44	3.28375864987338e-11
0.5	0	11	12240525	1	0	0	0	44	3.28375864987338e-11
0.5	0	11	12240970	1	0	0	0	44	3.28375864987338e-11
0.5	0	11	12242719	1	0	0	0	44	3.28375864987338e-11
0.5	0.0227273	11	12859878	0.954545454545455	0.0454545454545455	0	1	43	2.42414503999914e-10
0.5	0	11	15949006	1	0	0	0	44	3.28375864987338e-11
0.5	0	11	15949178	1	0	0	0	44	3.28375864987338e-11
0.5	0	11	15949227	1	0	0	0	44	3.28375864987338e-11
0.5	0	11	15949384	1	0	0	0	44	3.28375864987338e-11
0.5	0	11	15949424	1	0	0	0	44	3.28375864987338e-11
0.5	0	11	15949487	1	0	0	0	44	3.28375864987338e-11
0.5	0.0681818	11	16522219	0.863636363636364	0.136363636363636	0	3	41	1.01193914150889e-08
0.5	0	11	18687154	1	0	0	0	44	3.28375864987338e-11
0.5	0	11	18907084	1	0	0	0	44	3.28375864987338e-11
0.5	0	11	18907088	1	0	0	0	44	3.28375864987338e-11
0.5	0	11	18907089	1	0	0	0	44	3.28375864987338e-11
0.5	0	11	18907121	1	0	0	0	44	3.28375864987338e-11
0.75	0.0454545	11	19105753	0.909090909090909	0.0909090909090909	0	2	42	3.72211997852605e-27
0.5	0	11	19268521	1	0	0	0	44	3.28375864987338e-11
0.5	0	11	19268551	1	0	0	0	44	3.28375864987338e-11
0.5	0	12	2330733	1	0	0	0	44	3.28375864987338e-11
0.5	0	12	2330917	1	0	0	0	44	3.28375864987338e-11
0.5	0	12	2766148	1	0	0	0	44	3.28375864987338e-11
0.5	0	12	2766685	1	0	0	0	44	3.28375864987338e-11
0.5	0	12	2766767	1	0	0	0	44	3.28375864987338e-11
0.5	0	12	2766799	1	0	0	0	44	3.28375864987338e-11
0.5	0	12	2766846	1	0	0	0	44	3.28375864987338e-11
0.5	0	12	2766953	1	0	0	0	44	3.28375864987338e-11
0.5	0	12	2767002	1	0	0	0	44	3.28375864987338e-11
0.5	0	12	2767023	1	0	0	0	44	3.28375864987338e-11
0.5	0	12	2767074	1	0	0	0	44	3.28375864987338e-11
0.5	0.0227273	12	2767080	0.954545454545455	0.0454545454545455	0	1	43	2.42414503999914e-10
0.5	0	12	2767276	1	0	0	0	44	3.28375864987338e-11
0.5	0.0227273	12	3860834	0.954545454545455	0.0454545454545455	0	1	43	2.42414503999914e-10
0.5	0	12	4663417	1	0	0	0	44	3.28375864987338e-11
0.5	0	12	4663418	1	0	0	0	44	3.28375864987338e-11
0.5	0	12	5369365	1	0	0	0	44	3.28375864987338e-11
0.5	0	12	7060507	1	0	0	0	44	3.28375864987338e-11
0.5	0	12	7076581	1	0	0	0	44	3.28375864987338e-11
0.5	0	12	8204526	1	0	0	0	44	3.28375864987338e-11
0.5	0	12	8226955	1	0	0	0	44	3.28375864987338e-11
0.5	1	12	9446347	0	0	1	44	0	3.28375864987338e-11
0.5	1	12	9446545	0	0	1	44	0	3.28375864987338e-11
0.5	1	12	9446627	0	0	1	44	0	3.28375864987338e-11
0.5	1	12	9446629	0	0	1	44	0	3.28375864987338e-11
0.5	1	12	9446632	0	0	1	44	0	3.28375864987338e-11
0.5	1	12	9446635	0	0	1	44	0	3.28375864987338e-11
0.5	1	12	9446799	0	0	1	44	0	3.28375864987338e-11
0.5	0	12	9651695	1	0	0	0	44	3.28375864987338e-11
0.5	0	12	9853166	1	0	0	0	44	3.28375864987338e-11
0.5	0	12	12345883	1	0	0	0	44	3.28375864987338e-11
0.5	0	12	12345938	1	0	0	0	44	3.28375864987338e-11
0.5	0	12	12345953	1	0	0	0	44	3.28375864987338e-11
0.5	0	12	12346380	1	0	0	0	44	3.28375864987338e-11
0.5	1	12	12926304	0	0	1	44	0	3.28375864987338e-11
0.5	0	12	13005454	1	0	0	0	44	3.28375864987338e-11
0.5	0	12	13243035	1	0	0	0	44	3.28375864987338e-11
0.5	0	12	14118810	1	0	0	0	44	3.28375864987338e-11
0.5	0	12	14118848	1	0	0	0	44	3.28375864987338e-11
0.5	0	12	14118852	1	0	0	0	44	3.28375864987338e-11
0.5	0	12	14146731	1	0	0	0	44	3.28375864987338e-11
0.5	0	12	14146740	1	0	0	0	44	3.28375864987338e-11
0.5	0	12	14844200	1	0	0	0	44	3.28375864987338e-11
0.5	0	12	14868180	1	0	0	0	44	3.28375864987338e-11
0.5	0	12	15660817	1	0	0	0	44	3.28375864987338e-11
0.5	0	12	15910262	1	0	0	0	44	3.28375864987338e-11
0.5	0	12	16248428	1	0	0	0	44	3.28375864987338e-11
0.5	0	12	16248438	1	0	0	0	44	3.28375864987338e-11
0.5	0	12	16248531	1	0	0	0	44	3.28375864987338e-11
0.5	0	12	16248532	1	0	0	0	44	3.28375864987338e-11
0.5	0	12	16248557	1	0	0	0	44	3.28375864987338e-11
0.5	0	12	16248563	1	0	0	0	44	3.28375864987338e-11
0.5	0	12	16248640	1	0	0	0	44	3.28375864987338e-11
0.5	0	12	16248641	1	0	0	0	44	3.28375864987338e-11
0.5	0	12	16249276	1	0	0	0	44	3.28375864987338e-11
0.5	0	12	16249354	1	0	0	0	44	3.28375864987338e-11
0.5	0	12	16249370	1	0	0	0	44	3.28375864987338e-11
0.5	0	12	16249379	1	0	0	0	44	3.28375864987338e-11
0.5	0	12	16249430	1	0	0	0	44	3.28375864987338e-11
0.5	0	12	16336313	1	0	0	0	44	3.28375864987338e-11
0.5	0	12	16533004	1	0	0	0	44	3.28375864987338e-11
0.5	0	12	16533193	1	0	0	0	44	3.28375864987338e-11
0.5	0	12	16533283	1	0	0	0	44	3.28375864987338e-11
0.5	0	12	18456919	1	0	0	0	44	3.28375864987338e-11
0.5	0	12	20275497	1	0	0	0	44	3.28375864987338e-11
0.5	0	12	20520354	1	0	0	0	44	3.28375864987338e-11
0.25	0.0227273	12	22047521	0.954545454545455	0.0454545454545455	0	1	43	0.000498514893575206
0.5	0	13	890275	1	0	0	0	44	3.28375864987338e-11
0.5	0	13	1005396	1	0	0	0	44	3.28375864987338e-11
0.5	0	13	1005412	1	0	0	0	44	3.28375864987338e-11
0.5	0	13	1005417	1	0	0	0	44	3.28375864987338e-11
0.5	0	13	1005548	1	0	0	0	44	3.28375864987338e-11
0.5	0	13	1005596	1	0	0	0	44	3.28375864987338e-11
0.5	0	13	1005804	1	0	0	0	44	3.28375864987338e-11
0.5	0	13	1005874	1	0	0	0	44	3.28375864987338e-11
0.5	0	13	1006088	1	0	0	0	44	3.28375864987338e-11
0.5	0	13	1006119	1	0	0	0	44	3.28375864987338e-11
0.5	0	13	1006169	1	0	0	0	44	3.28375864987338e-11
0.5	0	13	1006372	1	0	0	0	44	3.28375864987338e-11
0.5	0	13	1006410	1	0	0	0	44	3.28375864987338e-11
0.5	0	13	1006720	1	0	0	0	44	3.28375864987338e-11
0.5	0	13	1006721	1	0	0	0	44	3.28375864987338e-11
0.5	0	13	1006853	1	0	0	0	44	3.28375864987338e-11
0.5	0	13	1006965	1	0	0	0	44	3.28375864987338e-11
0.5	0.0681818	13	3167217	0.863636363636364	0.136363636363636	0	3	41	1.01193914150889e-08
0.5	0	13	3861318	1	0	0	0	44	3.28375864987338e-11
0.5	0.0227273	13	3915026	0.954545454545455	0.0454545454545455	0	1	43	2.42414503999914e-10
0.5	0	13	6597611	1	0	0	0	44	3.28375864987338e-11
0.5	0	13	8220939	1	0	0	0	44	3.28375864987338e-11
0.5	0	13	9842142	1	0	0	0	44	3.28375864987338e-11
0.5	0	13	9847000	1	0	0	0	44	3.28375864987338e-11
0.5	0	13	9908080	1	0	0	0	44	3.28375864987338e-11
0.5	0.0454545	13	10245130	0.909090909090909	0.0909090909090909	0	2	42	1.63729645029685e-09
0.5	0	13	10628478	1	0	0	0	44	3.28375864987338e-11
0.5	0	13	10628482	1	0	0	0	44	3.28375864987338e-11
0.5	0	13	12223356	1	0	0	0	44	3.28375864987338e-11
0.5	0	13	12923885	1	0	0	0	44	3.28375864987338e-11
0.5	0	13	12923923	1	0	0	0	44	3.28375864987338e-11
0.5	0	13	12923929	1	0	0	0	44	3.28375864987338e-11
0.5	0	13	14684595	1	0	0	0	44	3.28375864987338e-11
0.5	0	13	14887214	1	0	0	0	44	3.28375864987338e-11
0.5	0.0227273	13	17039015	0.954545454545455	0.0454545454545455	0	1	43	2.42414503999914e-10
0.5	0.0227273	13	17039019	0.954545454545455	0.0454545454545455	0	1	43	2.42414503999914e-10
0.5	0.0227273	13	17039023	0.954545454545455	0.0454545454545455	0	1	43	2.42414503999914e-10
0.5	0.0227273	13	17039029	0.954545454545455	0.0454545454545455	0	1	43	2.42414503999914e-10
0.5	0.0227273	13	17039035	0.954545454545455	0.0454545454545455	0	1	43	2.42414503999914e-10
0.5	0.0227273	13	17039039	0.954545454545455	0.0454545454545455	0	1	43	2.42414503999914e-10
0.5	0.0227273	13	17045848	0.954545454545455	0.0454545454545455	0	1	43	2.42414503999914e-10
0.5	0	13	17045994	1	0	0	0	44	3.28375864987338e-11
0.5	0.0227273	13	17917646	0.954545454545455	0.0454545454545455	0	1	43	2.42414503999914e-10
0.5	0	13	19578759	1	0	0	0	44	3.28375864987338e-11
0.5	0.0227273	13	19578777	0.954545454545455	0.0454545454545455	0	1	43	2.42414503999914e-10
0.5	0.0227273	13	19578779	0.954545454545455	0.0454545454545455	0	1	43	2.42414503999914e-10
0.25	0.0227273	13	19636477	0.954545454545455	0.0454545454545455	0	1	43	0.000498514893575206
0.5	0	13	22340506	1	0	0	0	44	3.28375864987338e-11
0.5	0.0227273	14	593657	0.954545454545455	0.0454545454545455	0	1	43	2.42414503999914e-10
0.5	0	14	1898240	1	0	0	0	44	3.28375864987338e-11
0.5	0	14	1898775	1	0	0	0	44	3.28375864987338e-11
0.5	0	14	1942201	1	0	0	0	44	3.28375864987338e-11
0.5	0	14	2828218	1	0	0	0	44	3.28375864987338e-11
0.5	0	14	3045944	1	0	0	0	44	3.28375864987338e-11
0.5	0	14	3046431	1	0	0	0	44	3.28375864987338e-11
0.5	0	14	3046633	1	0	0	0	44	3.28375864987338e-11
0.5	0	14	4015822	1	0	0	0	44	3.28375864987338e-11
0.5	0	14	4900175	1	0	0	0	44	3.28375864987338e-11
0.5	0	14	4900285	1	0	0	0	44	3.28375864987338e-11
0.5	0	14	4900578	1	0	0	0	44	3.28375864987338e-11
0.5	0	14	4901288	1	0	0	0	44	3.28375864987338e-11
0.5	0	14	4901297	1	0	0	0	44	3.28375864987338e-11
0.5	0	14	4902359	1	0	0	0	44	3.28375864987338e-11
0.5	0	14	4902414	1	0	0	0	44	3.28375864987338e-11
0.5	0	14	4913108	1	0	0	0	44	3.28375864987338e-11
0.5	0	14	4949025	1	0	0	0	44	3.28375864987338e-11
0.5	0	14	4950247	1	0	0	0	44	3.28375864987338e-11
0.5	0	14	4950291	1	0	0	0	44	3.28375864987338e-11
0.5	0	14	8858122	1	0	0	0	44	3.28375864987338e-11
0.5	0	14	8879864	1	0	0	0	44	3.28375864987338e-11
0.5	0	14	8880115	1	0	0	0	44	3.28375864987338e-11
0.5	0	14	8880193	1	0	0	0	44	3.28375864987338e-11
0.5	0	14	8880483	1	0	0	0	44	3.28375864987338e-11
0.5	0	14	8880871	1	0	0	0	44	3.28375864987338e-11
0.5	0	14	8881657	1	0	0	0	44	3.28375864987338e-11
0.5	0	14	8882337	1	0	0	0	44	3.28375864987338e-11
0.5	0	14	8882344	1	0	0	0	44	3.28375864987338e-11
0.5	0	14	8882837	1	0	0	0	44	3.28375864987338e-11
0.5	0	14	8883758	1	0	0	0	44	3.28375864987338e-11
0.5	0	14	8883796	1	0	0	0	44	3.28375864987338e-11
0.5	0	14	8884522	1	0	0	0	44	3.28375864987338e-11
0.5	0	14	8884592	1	0	0	0	44	3.28375864987338e-11
0.5	0	14	8884678	1	0	0	0	44	3.28375864987338e-11
0.5	0	14	8884719	1	0	0	0	44	3.28375864987338e-11
0.5	0	14	8886533	1	0	0	0	44	3.28375864987338e-11
0.5	0	14	8892011	1	0	0	0	44	3.28375864987338e-11
0.5	0	14	8892019	1	0	0	0	44	3.28375864987338e-11
0.5	0	14	8892353	1	0	0	0	44	3.28375864987338e-11
0.5	0	14	8892361	1	0	0	0	44	3.28375864987338e-11
0.5	0	14	8894649	1	0	0	0	44	3.28375864987338e-11
0.5	0	14	8895533	1	0	0	0	44	3.28375864987338e-11
0.75	0.0227273	14	8896270	0.954545454545455	0.0454545454545455	0	1	43	7.92514416381918e-29
0.5	0	14	8981127	1	0	0	0	44	3.28375864987338e-11
0.5	0.0227273	14	9168995	0.954545454545455	0.0454545454545455	0	1	43	2.42414503999914e-10
0.5	0	14	11459470	1	0	0	0	44	3.28375864987338e-11
0.5	0	14	11459515	1	0	0	0	44	3.28375864987338e-11
0.5	0	14	11459527	1	0	0	0	44	3.28375864987338e-11
0.5	0.0454545	14	11490143	0.909090909090909	0.0909090909090909	0	2	42	1.63729645029685e-09
0.5	0	14	17475054	1	0	0	0	44	3.28375864987338e-11
0.5	0	14	18452761	1	0	0	0	44	3.28375864987338e-11
0.5	0	14	18564093	1	0	0	0	44	3.28375864987338e-11
0.5	0	14	18564097	1	0	0	0	44	3.28375864987338e-11
0.5	0	14	18564121	1	0	0	0	44	3.28375864987338e-11
0.5	0	14	18564216	1	0	0	0	44	3.28375864987338e-11
0.5	0	14	18564256	1	0	0	0	44	3.28375864987338e-11
0.5	0	14	18564645	1	0	0	0	44	3.28375864987338e-11
0.5	1	14	19030449	0	0	1	44	0	3.28375864987338e-11
0.5	0	14	19176826	1	0	0	0	44	3.28375864987338e-11
0.5	0	14	19369685	1	0	0	0	44	3.28375864987338e-11
0.5	0	14	19369686	1	0	0	0	44	3.28375864987338e-11
0.5	0	14	19371327	1	0	0	0	44	3.28375864987338e-11
0.5	0	14	20160858	1	0	0	0	44	3.28375864987338e-11
0.5	0	14	20160862	1	0	0	0	44	3.28375864987338e-11
0.5	0	14	21689962	1	0	0	0	44	3.28375864987338e-11
0.5	0	14	21918060	1	0	0	0	44	3.28375864987338e-11
0.5	0	14	21918061	1	0	0	0	44	3.28375864987338e-11
0.5	0	14	21921924	1	0	0	0	44	3.28375864987338e-11
0.5	0	14	22563276	1	0	0	0	44	3.28375864987338e-11
0.5	0	14	23399403	1	0	0	0	44	3.28375864987338e-11
