## Supplemental Tables for "Kinship and genetic variation in aquarium-spawned *Acropora hyacinthus* corals": SuppTable5_mendel_887_6sibfamily.txt

F0freq	F1freq	chrom	pos	f1_homreffreq	f1_hetfreq	f1_homaltfreq	F1_alt_counts	F1_ref_counts	chi_null
0.25	0.25	1	2674447	0.5	0.5	0	3	9	1
0.75	0.75	1	4908647	0	0.5	0.5	9	3	1
0.75	0.75	1	4908664	0	0.5	0.5	9	3	1
0.25	0.166667	1	22721160	0.666666666666667	0.333333333333333	0	2	10	0.504985075093846
0.5	0.833333	1	28607053	0	0.333333333333333	0.666666666666667	10	2	0.0209213353377941
0.5	0.166667	1	33982599	0.666666666666667	0.333333333333333	0	2	10	0.0209213353377941
0.25	0	2	424765	1	0	0	0	12	0.0455002638963585
0.5	0.166667	2	15763847	0.666666666666667	0.333333333333333	0	2	10	0.0209213353377941
0.25	0.166667	2	17242974	0.666666666666667	0.333333333333333	0	2	10	0.504985075093846
0.25	0.0833333	3	8999372	0.833333333333333	0.166666666666667	0	1	11	0.182422439451736
0.25	0.0833333	3	8999388	0.833333333333333	0.166666666666667	0	1	11	0.182422439451736
0.25	0.0833333	3	8999395	0.833333333333333	0.166666666666667	0	1	11	0.182422439451736
0.25	0.0833333	3	8999397	0.833333333333333	0.166666666666667	0	1	11	0.182422439451736
0.25	0.0833333	3	8999398	0.833333333333333	0.166666666666667	0	1	11	0.182422439451736
0.25	0.0833333	3	8999435	0.833333333333333	0.166666666666667	0	1	11	0.182422439451736
0.25	0.0833333	3	8999461	0.833333333333333	0.166666666666667	0	1	11	0.182422439451736
0.25	0.0833333	3	8999484	0.833333333333333	0.166666666666667	0	1	11	0.182422439451736
0.25	0	3	11524868	1	0	0	0	12	0.0455002638963585
0.75	1	3	11542235	0	0	1	12	0	0.0455002638963585
0.25	0	3	11560289	1	0	0	0	12	0.0455002638963585
0.25	0.166667	3	17209070	0.666666666666667	0.333333333333333	0	2	10	0.504985075093846
0.25	0.166667	3	17209102	0.666666666666667	0.333333333333333	0	2	10	0.504985075093846
0.25	0	3	17235802	1	0	0	0	12	0.0455002638963585
0.25	0	3	19690000	1	0	0	0	12	0.0455002638963585
0.25	0	3	19999266	1	0	0	0	12	0.0455002638963585
0.25	0	3	20183272	1	0	0	0	12	0.0455002638963585
0.75	0.916667	3	24037264	0	0.166666666666667	0.833333333333333	11	1	0.182422439451736
0.5	0.75	3	25663095	0	0.5	0.5	9	3	0.0832645166635506
0.75	0.916667	3	25800781	0	0.166666666666667	0.833333333333333	11	1	0.182422439451736
0.75	0.916667	3	25800954	0	0.166666666666667	0.833333333333333	11	1	0.182422439451736
0.75	0.916667	3	25802378	0	0.166666666666667	0.833333333333333	11	1	0.182422439451736
0.25	0	4	498773	1	0	0	0	12	0.0455002638963585
0.75	0.916667	4	966459	0	0.166666666666667	0.833333333333333	11	1	0.182422439451736
0.5	0.833333	4	966508	0	0.333333333333333	0.666666666666667	10	2	0.0209213353377941
0.25	0.0833333	4	2310424	0.833333333333333	0.166666666666667	0	1	11	0.182422439451736
0.5	0.75	4	5357435	0.166666666666667	0.166666666666667	0.666666666666667	9	3	0.0832645166635506
0.25	0.75	4	6621562	0	0.5	0.5	9	3	6.33424836662398e-05
0.25	0.75	4	6621569	0	0.5	0.5	9	3	6.33424836662398e-05
0.5	0.75	4	10195905	0	0.5	0.5	9	3	0.0832645166635506
0.25	0.0833333	4	17133882	0.833333333333333	0.166666666666667	0	1	11	0.182422439451736
0.25	0.0833333	4	17133930	0.833333333333333	0.166666666666667	0	1	11	0.182422439451736
0.25	0.0833333	4	17133990	0.833333333333333	0.166666666666667	0	1	11	0.182422439451736
0.25	0	4	17135040	1	0	0	0	12	0.0455002638963585
0.25	0.0833333	4	17135219	0.833333333333333	0.166666666666667	0	1	11	0.182422439451736
0.25	0.0833333	4	17135265	0.833333333333333	0.166666666666667	0	1	11	0.182422439451736
0.25	0.0833333	4	17135970	0.833333333333333	0.166666666666667	0	1	11	0.182422439451736
0.25	0.0833333	4	17137260	0.833333333333333	0.166666666666667	0	1	11	0.182422439451736
0.25	0.0833333	4	17137450	0.833333333333333	0.166666666666667	0	1	11	0.182422439451736
0.25	0.0833333	4	17138394	0.833333333333333	0.166666666666667	0	1	11	0.182422439451736
0.25	0.0833333	4	17138770	0.833333333333333	0.166666666666667	0	1	11	0.182422439451736
0.25	0.0833333	4	17158416	0.833333333333333	0.166666666666667	0	1	11	0.182422439451736
0.25	0.0833333	4	17158509	0.833333333333333	0.166666666666667	0	1	11	0.182422439451736
0.25	0.0833333	4	17158934	0.833333333333333	0.166666666666667	0	1	11	0.182422439451736
0.25	0	4	20869774	1	0	0	0	12	0.0455002638963585
0.5	0.916667	4	21615348	0	0.166666666666667	0.833333333333333	11	1	0.00389241712277863
0.5	0	4	22352017	1	0	0	0	12	0.00053200550513925
0.25	0	4	26273559	1	0	0	0	12	0.0455002638963585
0.25	0.166667	5	20855337	0.666666666666667	0.333333333333333	0	2	10	0.504985075093846
0.25	0	5	26533120	1	0	0	0	12	0.0455002638963585
0.5	0.916667	5	28788906	0	0.166666666666667	0.833333333333333	11	1	0.00389241712277863
0.25	0.166667	6	3587141	0.666666666666667	0.333333333333333	0	2	10	0.504985075093846
0.25	0.0833333	6	5847940	0.833333333333333	0.166666666666667	0	1	11	0.182422439451736
0.25	0.833333	6	7183012	0.166666666666667	0	0.833333333333333	10	2	3.06125347306213e-06
0.25	0	6	17440081	1	0	0	0	12	0.0455002638963585
0.25	0	6	17442003	1	0	0	0	12	0.0455002638963585
0.75	1	6	17635886	0	0	1	12	0	0.0455002638963585
0.25	0	6	19239788	1	0	0	0	12	0.0455002638963585
0.25	0.5	6	26970980	0	1	0	6	6	0.0455002638963585
0.25	0	6	29542498	1	0	0	0	12	0.0455002638963585
0.25	0	6	29542506	1	0	0	0	12	0.0455002638963585
0.25	0	6	29542508	1	0	0	0	12	0.0455002638963585
0.25	0	6	29542521	1	0	0	0	12	0.0455002638963585
0.25	0	6	29542547	1	0	0	0	12	0.0455002638963585
0.25	0	6	29542549	1	0	0	0	12	0.0455002638963585
0.25	0.166667	7	2287549	0.666666666666667	0.333333333333333	0	2	10	0.504985075093846
0.25	0.166667	7	2287558	0.666666666666667	0.333333333333333	0	2	10	0.504985075093846
0.25	0.0833333	7	10970620	0.833333333333333	0.166666666666667	0	1	11	0.182422439451736
0.25	0.0833333	7	10970621	0.833333333333333	0.166666666666667	0	1	11	0.182422439451736
0.5	0.75	7	19990933	0	0.5	0.5	9	3	0.0832645166635506
0.25	0	7	21752954	1	0	0	0	12	0.0455002638963585
0.25	0.25	7	22158398	0.5	0.5	0	3	9	1
0.5	0.666667	7	23728998	0	0.666666666666667	0.333333333333333	8	4	0.248213078989924
0.25	0	8	15238325	1	0	0	0	12	0.0455002638963585
0.5	0.25	8	20919896	0.5	0.5	0	3	9	0.0832645166635506
0.5	0.166667	8	26412525	0.666666666666667	0.333333333333333	0	2	10	0.0209213353377941
0.75	0.833333	8	28192126	0	0.333333333333333	0.666666666666667	10	2	0.504985075093846
0.75	0.833333	8	28192135	0	0.333333333333333	0.666666666666667	10	2	0.504985075093846
0.75	0.916667	8	28357229	0	0.166666666666667	0.833333333333333	11	1	0.182422439451736
0.25	0	8	28498930	1	0	0	0	12	0.0455002638963585
0.25	0.0833333	9	3161569	0.833333333333333	0.166666666666667	0	1	11	0.182422439451736
0.25	0.0833333	9	3161578	0.833333333333333	0.166666666666667	0	1	11	0.182422439451736
0.25	0.0833333	9	3161583	0.833333333333333	0.166666666666667	0	1	11	0.182422439451736
0.75	0.833333	9	27190154	0	0.333333333333333	0.666666666666667	10	2	0.504985075093846
0.75	0.833333	9	27190224	0	0.333333333333333	0.666666666666667	10	2	0.504985075093846
0.5	0.833333	10	7612045	0	0.333333333333333	0.666666666666667	10	2	0.0209213353377941
0.25	0	10	9076650	1	0	0	0	12	0.0455002638963585
0.25	0	10	22100255	1	0	0	0	12	0.0455002638963585
0.25	0.0833333	10	25247686	0.833333333333333	0.166666666666667	0	1	11	0.182422439451736
0.25	0.0833333	11	6267929	0.833333333333333	0.166666666666667	0	1	11	0.182422439451736
0.25	0	11	8235972	1	0	0	0	12	0.0455002638963585
0.25	0.0833333	11	12239306	0.833333333333333	0.166666666666667	0	1	11	0.182422439451736
0.25	0	11	16522219	1	0	0	0	12	0.0455002638963585
0.25	0	11	19105753	1	0	0	0	12	0.0455002638963585
0.25	0.166667	12	3860834	0.666666666666667	0.333333333333333	0	2	10	0.504985075093846
0.75	0.75	12	9446347	0	0.5	0.5	9	3	1
0.75	0.75	12	9446545	0	0.5	0.5	9	3	1
0.75	0.75	12	9446627	0	0.5	0.5	9	3	1
0.75	0.75	12	9446629	0	0.5	0.5	9	3	1
0.75	0.75	12	9446632	0	0.5	0.5	9	3	1
0.75	0.75	12	9446635	0	0.5	0.5	9	3	1
0.75	0.75	12	9446799	0	0.5	0.5	9	3	1
0.75	0.916667	12	12926304	0	0.166666666666667	0.833333333333333	11	1	0.182422439451736
0.25	0.0833333	12	13243035	0.833333333333333	0.166666666666667	0	1	11	0.182422439451736
0.25	0	13	3167217	1	0	0	0	12	0.0455002638963585
0.75	0.416667	13	6597611	0.333333333333333	0.5	0.166666666666667	5	7	0.00766076113517949
0.5	0.166667	13	10245130	0.666666666666667	0.333333333333333	0	2	10	0.0209213353377941
0.25	0.166667	13	14887214	0.666666666666667	0.333333333333333	0	2	10	0.504985075093846
0.25	0.166667	14	3045944	0.666666666666667	0.333333333333333	0	2	10	0.504985075093846
0.25	0	14	8981127	1	0	0	0	12	0.0455002638963585
0.25	0.0833333	14	11490143	0.833333333333333	0.166666666666667	0	1	11	0.182422439451736
0.25	0.0833333	14	18564093	0.833333333333333	0.166666666666667	0	1	11	0.182422439451736
0.25	0.0833333	14	18564097	0.833333333333333	0.166666666666667	0	1	11	0.182422439451736
0.25	0.0833333	14	18564121	0.833333333333333	0.166666666666667	0	1	11	0.182422439451736
0.25	0.0833333	14	18564216	0.833333333333333	0.166666666666667	0	1	11	0.182422439451736
0.25	0.0833333	14	18564256	0.833333333333333	0.166666666666667	0	1	11	0.182422439451736
0.25	0.0833333	14	18564645	0.833333333333333	0.166666666666667	0	1	11	0.182422439451736
0.75	0.916667	14	19030449	0	0.166666666666667	0.833333333333333	11	1	0.182422439451736
0.25	0.0833333	14	19176826	0.833333333333333	0.166666666666667	0	1	11	0.182422439451736
0.25	0.25	14	21921924	0.5	0.5	0	3	9	1
