## Supplemental Tables for "Kinship and genetic variation in aquarium-spawned *Acropora hyacinthus* corals": SuppTable7_GO-results.xlsx

### Sheet: Sheet1
TableXX. GO categories that were significantly represented or enriched (p-value<0.05) in the set of 887 shared outlier SNPs. Results tables show enrichment of A. biological pathway, B. molecular function, and C. celluar compartment categories, with cateogries sorted by lowest p-value.
A. Biological Pathway								B. Molecular Function								C. Cellular Compartment
GOBPID	p-value	OddsRatio	# genes represented	size of GO category	GO biological pathway category			GOMFID	p-value	OddsRatio	# genes represented	size of GO category	GO molecular function category			GOCCID	p-value	OddsRatio	# genes represented	size of GO category	GO cellular compartment category
GO:0022402	0.00042114	3.26296	13	259	cell cycle process			GO:0005515	8.89e-06	1.93777	78	2939	protein binding			GO:0005622	6.13e-05	1.98477	123	6314	intracellular anatomical structure
GO:0007049	0.0006391	2.74108	16	379	cell cycle			GO:0019905	0.00050229	8.63412	5	39	syntaxin binding			GO:0043226	0.00119044	1.6423	97	4908	organelle
GO:0072384	0.00069791	22.3024	3	11	organelle transport along microtubule			GO:0005488	0.0014633	1.62033	144	7240	binding			GO:0043229	0.00130005	1.63426	96	4855	intracellular organelle
GO:0008608	0.00091908	19.8224	3	12	attachment of spindle microtubules to kinetochore			GO:0005096	0.00221501	3.39995	9	166	GTPase activator activity			GO:0032040	0.00151165	9.12758	4	32	small-subunit processome
GO:0043087	0.00129208	5.47339	6	72	regulation of GTPase activity			GO:0031624	0.00235028	13.4336	3	16	ubiquitin conjugating enzyme binding			GO:0043227	0.00482344	1.52415	85	4332	membrane-bounded organelle
GO:0010506	0.00131984	9.55663	4	29	regulation of autophagy			GO:0030695	0.00240263	3.35657	9	168	GTPase regulator activity			GO:0008023	0.00683838	8.66335	3	25	transcription elongation factor complex
GO:0071902	0.00183156	14.8623	3	15	positive regulation of protein serine/threonine kinase activity			GO:0060589	0.00240263	3.35657	9	168	nucleoside-triphosphatase regulator activity			GO:0043231	0.00712108	1.49254	81	4138	intracellular membrane-bounded organelle
GO:0031329	0.0020272	4.26889	7	106	regulation of cellular catabolic process			GO:0044390	0.00281818	12.473	3	17	ubiquitin-like protein conjugating enzyme binding			GO:0031974	0.00739556	1.94007	20	705	membrane-enclosed lumen
GO:0007051	0.00206037	6.11688	5	54	spindle organization			GO:0000149	0.00307571	5.52949	5	58	SNARE binding			GO:0043233	0.00739556	1.94007	20	705	organelle lumen
GO:0061025	0.00252326	4.7484	6	82	membrane fusion			GO:0019899	0.00857484	2.56412	10	241	enzyme binding			GO:0070013	0.00739556	1.94007	20	705	intracellular organelle lumen
GO:0009894	0.00306109	3.94651	7	114	regulation of catabolic process			GO:0015248	0.00970643	16.5552	2	9	sterol transporter activity			GO:0031981	0.00806251	2.0363	17	568	nuclear lumen
GO:0051649	0.00316846	2.15237	19	568	establishment of localization in cell			GO:0043539	0.00970643	16.5552	2	9	protein serine/threonine kinase activator activity			GO:0140513	0.00944203	1.95921	18	625	nuclear protein-containing complex
GO:0051641	0.00462481	1.96518	22	721	cellular localization			GO:0004422	0.0171269	Inf	1	1	hypoxanthine phosphoribosyltransferase activity			GO:0030133	0.0122594	4.81025	4	57	transport vesicle
GO:0007264	0.00531444	3.54421	7	126	small GTPase mediated signal transduction			GO:0004494	0.0171269	Inf	1	1	methylmalonyl-CoA mutase activity			GO:0032991	0.0125524	1.50762	49	2309	protein-containing complex
GO:0010821	0.00558426	23.6548	2	7	regulation of mitochondrion organization			GO:0004846	0.0171269	Inf	1	1	urate oxidase activity			GO:0005654	0.0142847	2.2606	11	327	nucleoplasm
GO:0032436	0.00568676	9.38008	3	22	positive regulation of proteasomal ubiquitin-dependent protein catabolic process			GO:0016663	0.0171269	Inf	1	1	oxidoreductase activity, acting on other nitrogenous compounds as donors, oxygen as acceptor			GO:0005876	0.0146684	12.6422	2	12	spindle microtubule
GO:0007052	0.00571533	6.11739	4	43	mitotic spindle organization			GO:0052381	0.0171269	Inf	1	1	tRNA dimethylallyltransferase activity			GO:0000791	0.0157488	Inf	1	1	euchromatin
GO:1901987	0.00598563	4.67614	5	69	regulation of cell cycle phase transition			GO:1990259	0.0171269	Inf	1	1	histone-glutamine methyltransferase activity			GO:0016442	0.0157488	Inf	1	1	RISC complex
GO:0030490	0.00620588	5.96386	4	44	maturation of SSU-rRNA			GO:0019209	0.017205	11.5856	2	12	kinase activator activity			GO:0031332	0.0157488	Inf	1	1	RNAi effector complex
GO:0061024	0.00620724	3.11748	8	163	membrane organization			GO:0030295	0.017205	11.5856	2	12	protein kinase activator activity			GO:1990498	0.0157488	Inf	1	1	mitotic spindle microtubule
GO:0016050	0.00639508	3.87372	6	99	vesicle organization			GO:0016763	0.0216607	5.44819	3	35	pentosyltransferase activity			GO:0005737	0.0173683	1.41529	78	4085	cytoplasm
GO:2000060	0.00645994	8.91018	3	23	positive regulation of ubiquitin-dependent protein catabolic process			GO:0005496	0.0231965	9.65292	2	14	steroid binding			GO:0030684	0.0190844	4.1761	4	65	preribosome
GO:0050790	0.00649478	2.13629	16	477	regulation of catalytic activity			GO:0032934	0.0231965	9.65292	2	14	sterol binding			GO:0000444	0.0312511	62.8765	1	2	MIS12/MIND type complex
GO:1902850	0.00672365	5.81781	4	45	microtubule cytoskeleton organization involved in mitosis			GO:0030234	0.0273866	1.96121	12	374	enzyme regulator activity			GO:0000818	0.0312511	62.8765	1	2	nuclear MIS12/MIND complex
GO:1902531	0.00690792	3.05735	8	166	regulation of intracellular signal transduction			GO:0034593	0.029913	8.27246	2	16	phosphatidylinositol bisphosphate phosphatase activity			GO:0008623	0.0312511	62.8765	1	2	CHRAC
GO:0047496	0.00736373	19.7103	2	8	vesicle transport along microtubule			GO:0043130	0.0307366	4.70984	3	40	ubiquitin binding			GO:0030670	0.0312511	62.8765	1	2	phagocytic vesicle membrane
GO:0046907	0.00754323	2.05023	17	528	intracellular transport			GO:0005319	0.0327566	4.58549	3	41	lipid transporter activity			GO:1904423	0.0312511	62.8765	1	2	dehydrodolichyl diphosphate synthase complex
GO:0032434	0.00818618	8.09853	3	25	regulation of proteasomal ubiquitin-dependent protein catabolic process			GO:0032182	0.0327566	4.58549	3	41	ubiquitin-like protein binding			GO:1990131	0.0312511	62.8765	1	2	Gtr1-Gtr2 GTPase complex
GO:0051640	0.0088477	3.6	6	106	organelle localization			GO:0003968	0.0339619	57.6769	1	2	RNA-directed 5'-3' RNA polymerase activity			GO:0005634	0.032837	1.40514	48	2381	nucleus
GO:0030866	0.00936358	16.8929	2	9	cortical actin cytoskeleton organization			GO:0005483	0.0339619	57.6769	1	2	soluble NSF attachment protein activity			GO:0005667	0.0350651	2.89902	5	115	transcription regulator complex
GO:0032786	0.00936358	16.8929	2	9	positive regulation of DNA-templated transcription, elongation			GO:0008179	0.0339619	57.6769	1	2	adenylate cyclase binding			GO:0001726	0.0465106	31.4352	1	3	ruffle
GO:0065009	0.00946477	2.04315	16	497	regulation of molecular function			GO:0017005	0.0339619	57.6769	1	2	3'-tyrosyl-DNA phosphodiesterase activity			GO:0031209	0.0465106	31.4352	1	3	SCAR complex
GO:0048285	0.0096587	3.14266	7	141	organelle fission			GO:0036009	0.0339619	57.6769	1	2	protein-glutamine N-methyltransferase activity			GO:0034388	0.0465106	31.4352	1	3	Pwp2p-containing subcomplex of 90S preribosome
GO:0090630	0.0101588	7.42216	3	27	activation of GTPase activity			GO:0045547	0.0339619	57.6769	1	2	dehydrodolichyl diphosphate synthase activity			GO:0034455	0.0465106	31.4352	1	3	t-UTP complex
GO:2000058	0.0101588	7.42216	3	27	regulation of ubiquitin-dependent protein catabolic process			GO:0106130	0.0339619	57.6769	1	2	purine phosphoribosyltransferase activity			GO:0070449	0.0465106	31.4352	1	3	elongin complex
GO:0007010	0.0103898	2.12929	14	416	cytoskeleton organization			GO:0004190	0.0372989	7.23711	2	18	aspartic-type endopeptidase activity			GO:0071782	0.0465106	31.4352	1	3	endoplasmic reticulum tubular network
GO:0032270	0.0107712	3.0729	7	144	positive regulation of cellular protein metabolic process			GO:0070001	0.0372989	7.23711	2	18	aspartic-type peptidase activity
GO:0007059	0.0114333	3.39416	6	112	chromosome segregation			GO:0098772	0.0405972	1.79152	13	442	molecular function regulator
GO:0006900	0.011576	14.7798	2	10	vesicle budding from membrane			GO:0030515	0.0412263	6.81079	2	19	snoRNA binding
GO:0051656	0.0135258	4.67234	4	55	establishment of organelle localization			GO:0008081	0.0415089	4.1473	3	45	phosphoric diester hydrolase activity
GO:0051247	0.0137257	2.92144	7	151	positive regulation of protein metabolic process			GO:0061630	0.0465884	2.4013	6	152	ubiquitin protein ligase activity
GO:0006996	0.0139961	1.59666	33	1336	organelle organization			GO:0061659	0.0490916	2.36842	6	154	ubiquitin-like protein ligase activity
GO:1901800	0.014867	6.35928	3	31	positive regulation of proteasomal protein catabolic process
GO:0035556	0.0152108	1.9719	15	480	intracellular signal transduction
GO:0006354	0.0162061	6.13938	3	32	DNA-templated transcription, elongation
GO:0015850	0.0162061	6.13938	3	32	organic hydroxy compound transport
GO:1903052	0.0162061	6.13938	3	32	positive regulation of proteolysis involved in cellular protein catabolic process
GO:1903364	0.0162061	6.13938	3	32	positive regulation of cellular protein catabolic process
GO:0071840	0.0163254	1.49811	44	1923	cellular component organization or biogenesis
GO:0032469	0.016815	Inf	1	1	endoplasmic reticulum calcium ion homeostasis
GO:0034643	0.016815	Inf	1	1	establishment of mitochondrion localization, microtubule-mediated
GO:0036475	0.016815	Inf	1	1	neuron death in response to oxidative stress
GO:0042304	0.016815	Inf	1	1	regulation of fatty acid biosynthetic process
GO:0042754	0.016815	Inf	1	1	negative regulation of circadian rhythm
GO:0045717	0.016815	Inf	1	1	negative regulation of fatty acid biosynthetic process
GO:0045922	0.016815	Inf	1	1	negative regulation of fatty acid metabolic process
GO:0047497	0.016815	Inf	1	1	mitochondrion transport along microtubule
GO:0051316	0.016815	Inf	1	1	attachment of spindle microtubules to kinetochore involved in meiotic chromosome segregation
GO:0051456	0.016815	Inf	1	1	attachment of spindle microtubules to kinetochore involved in meiotic sister chromatid segregation
GO:0051654	0.016815	Inf	1	1	establishment of mitochondrion localization
GO:0070262	0.016815	Inf	1	1	peptidyl-serine dephosphorylation
GO:0070997	0.016815	Inf	1	1	neuron death
GO:0097054	0.016815	Inf	1	1	L-glutamate biosynthetic process
GO:1901214	0.016815	Inf	1	1	regulation of neuron death
GO:1901215	0.016815	Inf	1	1	negative regulation of neuron death
GO:1903146	0.016815	Inf	1	1	regulation of autophagy of mitochondrion
GO:1903203	0.016815	Inf	1	1	regulation of oxidative stress-induced neuron death
GO:1903204	0.016815	Inf	1	1	negative regulation of oxidative stress-induced neuron death
GO:1903599	0.016815	Inf	1	1	positive regulation of autophagy of mitochondrion
GO:1990258	0.016815	Inf	1	1	histone glutamine methylation
GO:0044770	0.0169309	3.55556	5	89	cell cycle phase transition
GO:0042274	0.0171444	4.33078	4	59	ribosomal small subunit biogenesis
GO:0043547	0.0171444	4.33078	4	59	positive regulation of GTPase activity
GO:0051056	0.0181346	4.25301	4	60	regulation of small GTPase mediated signal transduction
GO:0098813	0.0201032	3.39256	5	93	nuclear chromosome segregation
GO:0000462	0.0206182	5.56213	3	35	maturation of SSU-rRNA from tricistronic rRNA transcript (SSU-rRNA, 5.8S rRNA, LSU-rRNA)
GO:0045132	0.0206182	5.56213	3	35	meiotic chromosome segregation
GO:0061136	0.0206182	5.56213	3	35	regulation of proteasomal protein catabolic process
GO:0140014	0.020953	3.3541	5	94	mitotic nuclear division
GO:0097435	0.0219385	2.64178	7	166	supramolecular fiber organization
GO:0051225	0.022221	5.39303	3	36	spindle assembly
GO:0043085	0.0225853	2.625	7	167	positive regulation of catalytic activity
GO:0051345	0.0236148	3.90243	4	65	positive regulation of hydrolase activity
GO:0010970	0.0238899	5.23389	3	37	transport along microtubule
GO:0071900	0.0238899	5.23389	3	37	regulation of protein serine/threonine kinase activity
GO:1903050	0.0238899	5.23389	3	37	regulation of proteolysis involved in cellular protein catabolic process
GO:1903362	0.0238899	5.23389	3	37	regulation of cellular protein catabolic process
GO:0034613	0.024363	1.94443	13	419	cellular protein localization
GO:0031331	0.0248187	3.8391	4	66	positive regulation of cellular catabolic process
GO:0070727	0.025207	1.93449	13	421	cellular macromolecule localization
GO:0051180	0.0255663	9.09066	2	15	vitamin transport
GO:0045732	0.0256249	5.08383	3	38	positive regulation of protein catabolic process
GO:0045862	0.0256249	5.08383	3	38	positive regulation of proteolysis
GO:0006906	0.026059	3.77778	4	67	vesicle fusion
GO:0006886	0.0261088	2.13273	10	293	intracellular protein transport
GO:0000280	0.0262731	2.78247	6	135	nuclear division
GO:0000819	0.027336	3.71837	4	68	sister chromatid segregation
GO:0090174	0.027336	3.71837	4	68	organelle membrane fusion
GO:0044093	0.028241	2.49796	7	175	positive regulation of molecular function
GO:0016192	0.0283322	1.90047	13	428	vesicle-mediated transport
GO:0051301	0.0286499	3.6608	4	69	cell division
GO:0015918	0.0289005	8.44048	2	16	sterol transport
GO:0031338	0.0289005	8.44048	2	16	regulation of vesicle fusion
GO:0045185	0.0289005	8.44048	2	16	maintenance of protein location
GO:0001934	0.0313888	3.5508	4	71	positive regulation of protein phosphorylation
GO:0048284	0.0313888	3.5508	4	71	organelle fusion
GO:0009896	0.0328141	3.49823	4	72	positive regulation of catabolic process
GO:0001932	0.0330111	2.952	5	106	regulation of protein phosphorylation
GO:0000472	0.033349	58.8107	1	2	endonucleolytic cleavage to generate mature 5'-end of SSU-rRNA from (SSU-rRNA, 5.8S rRNA, LSU-rRNA)
GO:0000480	0.033349	58.8107	1	2	endonucleolytic cleavage in 5'-ETS of tricistronic rRNA transcript (SSU-rRNA, 5.8S rRNA, LSU-rRNA)
GO:0000494	0.033349	58.8107	1	2	box C/D RNA 3'-end processing
GO:0000967	0.033349	58.8107	1	2	rRNA 5'-end processing
GO:0001172	0.033349	58.8107	1	2	transcription, RNA-templated
GO:0010565	0.033349	58.8107	1	2	regulation of cellular ketone metabolic process
GO:0018364	0.033349	58.8107	1	2	peptidyl-glutamine methylation
GO:0019217	0.033349	58.8107	1	2	regulation of fatty acid metabolic process
GO:0033967	0.033349	58.8107	1	2	box C/D RNA metabolic process
GO:0034963	0.033349	58.8107	1	2	box C/D RNA processing
GO:0042996	0.033349	58.8107	1	2	regulation of Golgi to plasma membrane protein transport
GO:0042997	0.033349	58.8107	1	2	negative regulation of Golgi to plasma membrane protein transport
GO:0042999	0.033349	58.8107	1	2	regulation of Golgi to plasma membrane CFTR protein transport
GO:0043000	0.033349	58.8107	1	2	Golgi to plasma membrane CFTR protein transport
GO:0043002	0.033349	58.8107	1	2	negative regulation of Golgi to plasma membrane CFTR protein transport
GO:0043004	0.033349	58.8107	1	2	cytoplasmic sequestering of CFTR protein
GO:0043406	0.033349	58.8107	1	2	positive regulation of MAP kinase activity
GO:0045833	0.033349	58.8107	1	2	negative regulation of lipid metabolic process
GO:0046890	0.033349	58.8107	1	2	regulation of lipid biosynthetic process
GO:0048168	0.033349	58.8107	1	2	regulation of neuronal synaptic plasticity
GO:0051055	0.033349	58.8107	1	2	negative regulation of lipid biosynthetic process
GO:0051224	0.033349	58.8107	1	2	negative regulation of protein transport
GO:0072383	0.033349	58.8107	1	2	plus-end-directed vesicle transport along microtubule
GO:0072386	0.033349	58.8107	1	2	plus-end-directed organelle transport along microtubule
GO:1903076	0.033349	58.8107	1	2	regulation of protein localization to plasma membrane
GO:1903077	0.033349	58.8107	1	2	negative regulation of protein localization to plasma membrane
GO:1903202	0.033349	58.8107	1	2	negative regulation of oxidative stress-induced cell death
GO:1904375	0.033349	58.8107	1	2	regulation of protein localization to cell periphery
GO:1904376	0.033349	58.8107	1	2	negative regulation of protein localization to cell periphery
GO:1904950	0.033349	58.8107	1	2	negative regulation of establishment of protein localization
GO:1905475	0.033349	58.8107	1	2	regulation of protein localization to membrane
GO:1905476	0.033349	58.8107	1	2	negative regulation of protein localization to membrane
GO:0051336	0.0335274	2.61786	6	143	regulation of hydrolase activity
GO:0045860	0.0352867	4.44611	3	43	positive regulation of protein kinase activity
GO:0099111	0.0352867	4.44611	3	43	microtubule-based transport
GO:0010564	0.0353663	2.89409	5	108	regulation of cell cycle process
GO:0140352	0.0365819	2.86597	5	109	export from cell
GO:0033036	0.0368831	1.68473	17	632	macromolecule localization
GO:0006869	0.0373146	3.3494	4	75	lipid transport
GO:0030865	0.0398565	6.94888	2	19	cortical cytoskeleton organization
GO:0099518	0.0398565	6.94888	2	19	vesicle cytoskeletal trafficking
GO:0045859	0.0405027	3.25697	4	77	regulation of protein kinase activity
GO:0007265	0.0421532	3.21263	4	78	Ras protein signal transduction
GO:0032784	0.0438056	6.56217	2	20	regulation of DNA-templated transcription, elongation
GO:0060627	0.0438412	3.16948	4	79	regulation of vesicle-mediated transport
GO:0006464	0.0457846	1.43835	32	1412	cellular protein modification process
GO:0036211	0.0457846	1.43835	32	1412	protein modification process
GO:0042176	0.0465647	3.9501	3	48	regulation of protein catabolic process
GO:0043412	0.0470417	1.42115	34	1521	macromolecule modification
GO:0031047	0.0478934	6.21617	2	21	gene silencing by RNA
GO:0010876	0.0491309	3.04665	4	82	lipid localization
GO:0000012	0.0496065	29.4024	1	3	single strand break repair
GO:0003373	0.0496065	29.4024	1	3	dynamin family protein polymerization involved in membrane fission
GO:0003374	0.0496065	29.4024	1	3	dynamin family protein polymerization involved in mitochondrial fission
GO:0006369	0.0496065	29.4024	1	3	termination of RNA polymerase II transcription
GO:0007135	0.0496065	29.4024	1	3	meiosis II
GO:0010248	0.0496065	29.4024	1	3	establishment or maintenance of transmembrane electrochemical gradient
GO:0010822	0.0496065	29.4024	1	3	positive regulation of mitochondrion organization
GO:0010992	0.0496065	29.4024	1	3	ubiquitin recycling
GO:0016094	0.0496065	29.4024	1	3	polyprenol biosynthetic process
GO:0019628	0.0496065	29.4024	1	3	urate catabolic process
GO:0031086	0.0496065	29.4024	1	3	nuclear-transcribed mRNA catabolic process, deadenylation-independent decay
GO:0031087	0.0496065	29.4024	1	3	deadenylation-independent decapping of nuclear-transcribed mRNA
GO:0032218	0.0496065	29.4024	1	3	riboflavin transport
GO:0034972	0.0496065	29.4024	1	3	histone H3-R26 methylation
GO:0036473	0.0496065	29.4024	1	3	cell death in response to oxidative stress
GO:0043405	0.0496065	29.4024	1	3	regulation of MAP kinase activity
GO:0045144	0.0496065	29.4024	1	3	meiotic sister chromatid segregation
GO:0045761	0.0496065	29.4024	1	3	regulation of adenylate cyclase activity
GO:0046415	0.0496065	29.4024	1	3	urate metabolic process
GO:0050772	0.0496065	29.4024	1	3	positive regulation of axonogenesis
GO:0051220	0.0496065	29.4024	1	3	cytoplasmic sequestering of protein
GO:0051646	0.0496065	29.4024	1	3	mitochondrion localization
GO:0061983	0.0496065	29.4024	1	3	meiosis II cell cycle process
GO:0072382	0.0496065	29.4024	1	3	minus-end-directed vesicle transport along microtubule
GO:0072385	0.0496065	29.4024	1	3	minus-end-directed organelle transport along microtubule
GO:1900407	0.0496065	29.4024	1	3	regulation of cellular response to oxidative stress
GO:1903201	0.0496065	29.4024	1	3	regulation of oxidative stress-induced cell death
GO:1903828	0.0496065	29.4024	1	3	negative regulation of cellular protein localization
GO:2000008	0.0496065	29.4024	1	3	regulation of protein localization to cell surface
GO:2000009	0.0496065	29.4024	1	3	negative regulation of protein localization to cell surface
